# Large-scale Analysis of 2,152 dataset reveals key features of B cell biology and the antibody repertoire

**DOI:** 10.1101/814590

**Authors:** Xiujia Yang, Minhui Wang, Dianchun Shi, Yanfang Zhang, Huikun Zeng, Yan Zhu, Chunhong Lan, Jiaqi Wu, Yang Deng, Shixin Guo, Lijun Xu, Cuiyu Ma, Yanxia Zhang, Rongrong Wu, Jinxia Ou, Chu-jun Liu, Changqing Chang, Wei Yang, Huijie Zhang, Jun Chen, Lijie Qin, Hongwei Zhou, Jin-Xin Bei, Lai Wei, Guangwen Cao, Xueqing Yu, Zhenhai Zhang

**Affiliations:** State Key Laboratory of Organ Failure Research, National Clinical Research Center for Kidney Disease, Division of Nephrology, Nanfang Hospital, Southern Medical University, Guangzhou, 510515, China; Department of Bioinformatics, School of Basic Medical Sciences, Southern Medical University, Guangzhou 510515, China; Department of Geriatrics, Guangzhou First People’s Hospital, School of Medicine, South China University of Technology, Guangzhou 510030, China; Department of Epidemiology, Second Military Medical University, 800 Xiangyin Rd., Shanghai 200433, China; State Key Laboratory of Ophthalmology, Zhongshan Ophthalmic Center, Sun Yat-Sen University, Guangzhou 510060, China; Department of Emergency, Henan Provincial People’s Hospital, Zhengzhou 450003, China; Microbiome Medicine Center, Division of Laboratory Medicine, Zhujiang Hospital, Southern Medical University, Guangzhou 510282, China; Sun Yat-Sen University Cancer Center, State Key Laboratory of Oncology in South China, Collaborative Innovation Center for Cancer Medicine, Sun Yat-Sen University, Guangzhou 510030, China; Integrate Microbiology Research Center, South China Agricultural University, Guangzhou, 510642, China; Department of Pathology, School of Basic Medical Sciences, Southern Medical University, Guangzhou, 510515, China; Department of Endocrinology and Metabolism, Nanfang Hospital, Southern Medical University, Guangzhou 510515, China; MOE Laboratory of Biosystems Homeostasis & Protection and Innovation Center for Cell Signaling Network, College of Life Sciences, Zhejiang University, Hangzhou 310058, China; Center for precision medicine, Guangzhou First People’s Hospital, School of Medicine, South China University of Technology, Guangzhou 510030, China; Key Laboratory of Mental Health of the Ministry of Education, Guangdong-Hong Kong-Macao Greater Bay Area Center for Brain Science and Brain-Inspired Intelligence, Southern Medical University, Guangzhou 510515, China

**Author notes:** These authors contributed equally to this work (Xiujia Yang, Minhui Wang, Dianchun Shi, Yanfang Zhang, Huikun Zeng, Yan Zhu, Chunhong Lan). To whom correspondence should be addressed: Zhenhai Zhang,; Xueqing Yu,; Guangwen Cao.

**Keywords:** B-cell biology, antibody repertoire, large-scale analysis, high-throughput sequencing, Ig-seq

## Abstract

Antibody repertoire sequencing (Ig-seq) has been widely used in studying humoral responses, with promising results. However, the promise of Ig-seq has not yet been fully realized, and key features of the antibody repertoire remain elusive or controversial. To clarify these key features, we analyzed 2,152 high-quality heavy chain antibody repertoires, representing 582 donors and a total of 360 million clones. Our study revealed that individuals exhibit very similar gene usage patterns for germline V, D, and J genes and that 53 core V genes contribute to more than 99% of the heavy chain repertoire. We further found that genetic background is sufficient but not necessary to determine usage of V, D, and J genes. Although gene usage pattern is not affected by age, we observed a significant sex preference for 24 V genes, 9 D genes and 5 J genes, but found no positional bias for V-D and D-J recombination. In addition, we found that the number of observed clones that were shared between any two repertoires followed a linear model and noted that the mutability of hot/cold spots and single nucleotides within antibody genes suggested a strand-specific somatic hypermutation mechanism. This population-level analysis resolves some critical characteristics of the antibody repertoire and thus may serve as a reference for research aiming to unravel B cell-related biology or diseases. The metrics revealed here will be of significant value to the large cadre of scientists who study the antibody repertoire.
