## Supplemental Table 3 for "Large-scale Analysis of 2,152 dataset reveals key features of B cell biology and the antibody repertoire"

### Sheet: Up-down genes in female
Table S3a Up- or down-regulated genes from infected females
Gene type	Gene	Min	Max	S1	S2	S3
IGHV	IGHV4-38-2	0.0141	9.0647	SRR4026031|0.005|-|0.0091	SRR4026039|9.175|+|0.1103	SRR4026040|12.8967|+|3.832
	IGHV3-23D	0.0001	2.8136	SRR4026025|4.1018|+|1.2882	SRR4026031|3.4019|+|0.5883	SRR4026032|4.6727|+|1.8591
	IGHV3-20	0.0535	1.4833	SRR4026040|1.7589|+|0.2756
	IGHV3-7	2.298	13.0622	SRR4026031|2.1793|-|0.1187	SRR4026038|1.7889|-|0.5091	SRR7230358|2.1631|-|0.1349
	IGHV3-33	0.1731	7.9924	SRR4026039|0.1202|-|0.0529	SRR4026040|0.0308|-|0.1423
	IGHV3-74	0.7035	7.6336	SRR4026038|0.5148|-|0.1887
	IGHV3-69-1	0.0609	4.0293	SRR4026031|0.0262|-|0.0347
	IGHV3-9	0.0961	11.7705	SRR7230358|0.0319|-|0.0642
	IGHV3-64	0.0274	2.4976	SRR4026032|0.027|-|0.0004
	IGHV4-28	0.0106	0.7009	SRR4026031|0.0075|-|0.0031
	IGHV3-38	0.0055	1.3084	SRR4026031|0.0012|-|0.0043
	IGHV3-71	0.0088	0.5017	SRR4026038|0.0064|-|0.0024
IGHD	IGHD3-3	1.3443	11.5207	SRR4026022|12.2559|+|0.7352	SRR4026031|11.8267|+|0.306
	IGHD4-17	0.907	6.7087	SRR4026038|6.7239|+|0.0152	SRR7230358|7.8505|+|1.1418
	IGHD4/OR15-4a	0.0978	1.9608	Meningitis_00001|2.2523|+|0.2915
	IGHD7-27	0.5285	4.6798	Meningitis_00001|5.0676|+|0.3878
	IGHD2-21	2.2134	13.5255	SRR4026022|2.1478|-|0.0656
	IGHD5/OR15-5a	0.0948	1.9538	SRR4026022|0.0901|-|0.0047
	IGHD4-4	0.0095	0.4934	DRR056254|0.0078|-|0.0017
	IGHD3/OR15-3b	0.0086	0.4435	SRR4026038|0.0066|-|0.002
Note: SRR402* and SRR7230358 are Myasthenia Gracis samples; DRR056254 is a sample infected by HCV; Meningitis is a sample sequenced by our lab. Genes filled in blue are shared in the female and male. The information separated by | is sample id, gene usage in this sample, up or down regulated, distance between usage and the maximum or minimum defined by healthy samples.

### Sheet: Up-down genes in male
Table S3b Up- or down-regulated genes from infected males
Gene type	Gene	Min	Max	S1	S2	S3	S4	S5	S6
IGHV	IGHV3-23D	0.0001	3.4286	HBV_00011|3.9499|+|0.5213	HBV_00012|3.7589|+|0.3303	HBV_00016|4.2542|+|0.8256	HBV_00017|5.8913|+|2.4627	SRR4026035|5.2513|+|1.8227	SRR4026036|4.4153|+|0.9867
	IGHV3-13	0.0049	1.1986	H7N9_00008|1.2592|+|0.0606	SRR4431765|1.2701|+|0.0715	SRR4431786|1.2769|+|0.0783	SRR4431790|1.3167|+|0.1181
	IGHV3-7	1.9419	9.6253	H7N9_00014|12.8579|+|3.2326	HBV_00016|10.0162|+|0.3909	HBV_00023|11.5123|+|1.887
	IGHV1-18	1.1236	9.0328	H7N9_00004|11.7933|+|2.7605	H7N9_00009|10.5592|+|1.5264
	IGHV3-73	0.1115	1.8265	H7N9_00005|3.1558|+|1.3293	H7N9_00011|3.9024|+|2.0759
	IGHV2-70	0.0513	1.2278	H7N9_00004|2.0626|+|0.8348	H7N9_00009|1.6325|+|0.4047
	IGHV3-30-5	0.0084	1.6129	HBV_00017|1.942|+|0.3291	SRR4026036|1.6816|+|0.0687
	IGHV1-8	0.0022	3.3035	SRR4026029|3.3287|+|0.0252
	IGHV5-10-1	0.0002	2.5161	SRR4026034|3.1427|+|0.6266
	IGHV1-58	0.0371	0.9409	H7N9_00014|0.0185|-|0.0186	HBV_00023|0.0341|-|0.003	HBV_00032|0.0369|-|0.0002	carAcc_00006|0.0234|-|0.0137
	IGHV3-74	0.8889	12.8039	SRR4026027|0.6703|-|0.2186	SRR4026033|0.7564|-|0.1325
	IGHV3-64	0.042	2.4548	H7N9_00010|0.0257|-|0.0163	SRR4026036|0.0204|-|0.0216
	IGHV4-4	0.2941	4.9369	carAcc_00004|0.272|-|0.0221
	IGHV3-66	0.0479	4.4839	SRR4026036|0.0475|-|0.0004
	IGHV4-61	0.1753	6.2121	SRR4026034|0.1627|-|0.0126
	IGHV3-69-1	0.0741	2.2024	SRR4026036|0.039|-|0.0351
	IGHV3-30-3	0.0427	8.4142	SRR4431769|0.0396|-|0.0031
	IGHV4-28	0.0045	0.6732	SRR4026036|0.0034|-|0.0011
	IGHV3-71	0.0063	0.293	SRR4026036|0.0034|-|0.0029
IGHD	IGHD2-21	2.482	8.6498	H7N9_00004|9.1448|+|0.495	H7N9_00009|8.7296|+|0.0798	SRR4026036|2.4547|-|0.0273
	IGHD7-27	0.4697	4.9834	H7N9_00002|5.8001|+|0.8167	H7N9_00008|6.9668|+|1.9834
	IGHD4-23	0.9655	4.214	H7N9_00005|4.3121|+|0.0981	H7N9_00008|0.8574|-|0.1081
	IGHD6-19	3.4117	10.4167	H7N9_00008|10.7181|+|0.3014
	IGHD2-8	0.6667	4.703	H7N9_00005|5.1335|+|0.4305
	IGHD2/OR15-2a	0.4388	3.9648	SRR4026027|0.3036|-|0.1352
	IGHD4-4	0.0152	0.6552	HBV_00025|0.0128|-|0.0024	SRR4026029|0.0142|-|0.001
IGHJ	IGHJ5	8.4978	22.3723	H7N9_00005|8.4813|-|0.0165
	IGHJ3	7.0676	17.7843	H7N9_00004|18.5877|+|0.8034	H7N9_00008|18.5729|+|0.7886	H7N9_00009|18.3397|+|0.5554
	IGHJ2	0.9737	5.6643	HBV_00023|5.7561|+|0.0918
Note: SRR402* and SRR7230358 are Myasthenia Gracis samples; DRR056254 is a sample infected by HCV; Meningitis, H7N9_*, HBV_*, and carAcc_* are samples sequenced by our lab; SRR4431* are samples treated with influenza vaccination. Genes filled in blue are shared in the female and male.
