## Supplemental Table 4 for "Large-scale Analysis of 2,152 dataset reveals key features of B cell biology and the antibody repertoire"

### Sheet: Frequency of D-D fusion in IgA
Supplementary Table 2 Samples used for gene usage analysis
Sample Id	Frequency
ERR1812282	0.000890032
ERR1812283	0.000697377
ERR1812284	0.000444373
ERR1812285	0.000460361
ERR1812286	0.000894313
ERR1812287	0.000877596
ERR1812288	0.000493583
ERR1812289	0.000575622
ERR1812290	0.00050516
ERR1812291	0.000723118
ERR1812292	0.000841562
ERR1812293	0.000839895
ERR1812294	0.000845166
ERR1812295	0.00114335
ERR1812296	0.000740576
ERR1812297	0.000659336
ERR1812298	0.000591784
ERR1812299	0.000802472
ERR1812300	0.000895255
ERR1812301	0.000900532
ERR1812302	0.000380604
ERR1812303	0.000369959
ERR1812304	0.000122309
ERR1812305	0.000805412
SRR1383465	0.000731101
SRR1383473	0.000808989
SRR1574828	0.00140404
SRR1574829	0.000689451
SRR1574836	0.000523286
SRR1574837	0.00183798
SRR1574839	0.00101126
SRR1574840	0.000472032
SRR1574843	0.000335458
SRR1574844	0.00113422
SRR1574845	0.000812612
SRR1574848	0.00031498
SRR1574856	0.000243992
SRR1574857	0.0003276
SRR1574858	0.000225327
SRR1574869	0
SRR1574871	0.000542005
SRR1574872	0.00236855
SRR1574876	0.000131579
SRR1959454	0.000252472
SRR1959703	0.000910521
SRR1960371	0.000794834
SRR1961400	0.000718563
SRR1964710	0.0009319
SRR1964711	0.00126594
SRR1964712	0.000480054
SRR1964713	0.000301698
SRR1964786	0.000750602
SRR1964787	0.00025243
SRR1964788	0.00053214
SRR1964792	0.000301101
SRR1964793	0
SRR1964795	0.000207394
SRR1964797	0.00113054
SRR1964799	0.000126791
SRR1964800	0.000822856
SRR1964801	0.000768309
SRR3620027	0.000711238
SRR3620031	0.000499201
SRR3620032	0.000482276
SRR3620034	0.000504388
SRR3620041	0.000458085
SRR3620045	0.000274123
SRR3620050	0.000389105
SRR3620052	0.000395749
SRR3620053	0.000537273
SRR3620060	0.000760264
SRR3620067	0.00104136
SRR3620070	0.000534419
SRR3620083	0.000347062
SRR3620086	0.000655394
SRR3620087	0.000605164
SRR3620088	0.000471115
SRR3620089	0.000422364
SRR3620090	0.000288569
SRR3620092	0.000500075
SRR3620098	0.000777189
SRR3620099	0.000435218
SRR3620100	0.000480513
SRR3620107	0.000270453
SRR3620108	0.00029759
SRR3620109	0.000212395
SRR3620118	0.00151703
SRR4026034	0.000899281
SRR4026035	0
SRR4242049	0.000598849
SRR4242052	0.000258264
SRR4242055	0.000412258
SRR4242057	0.000169377
SRR4242058	0.000378391
SRR4242060	0.00081243
SRR4431764	0.000530504
SRR4431765	0.00354742
SRR4431766	0.00108889
SRR4431767	0.000697512
SRR4431768	0.000735526
SRR4431769	0.000711238
SRR4431770	0.00126524
SRR4431771	0.000794439
SRR4431772	0.00144
SRR4431773	0.000774668
SRR4431784	0.000379327
SRR4431785	8.23655e-05
SRR4431786	0.000882724
SRR4431787	0.000716789
SRR4431788	0.000565839
SRR4431789	0.000672043
SRR4431790	0.000347162
SRR4431791	0.000916743
SRR4431792	0.000716717
SRR4431793	0.00119643
SRR5063082	6.49182e-05
SRR5063083	0.000146962
SRR5063086	0.00024667
SRR5063088	0.000795136
SRR5063091	0.00017484
SRR5063096	0.000559426
SRR5063100	0.000401696
SRR5063101	0.000674536
SRR5063104	0.000407277
SRR5063106	0.000410148
SRR5063107	0.000972627
SRR5063109	0.000604839
SRR5063115	0.000223964
SRR5063116	0.00091659
SRR5811752	0.00032471
SRR5811758	0.00081686
SRR5811760	0.000547745
SRR5811761	0.000847937
SRR5811762	0.000699913
SRR5811763	0.000176196
SRR5811765	0.000443984
SRR5811771	0.000321388
SRR5811772	0.000248427
SRR5811773	0.000382263
SRR5811774	0.000322432
SRR5811775	0.000752021
SRR5811776	0.00109242
SRR5811777	0.00087745
SRR5811781	0.00101484
SRR6386589	0.000897886
SRR6386596	0.000484262
SRR8365282	0.000809546
SRR8365286	0.000515882
SRR8365296	0.000838205
SRR8365315	0.000743336
SRR8365336	0.000521833
SRR8365346	0.000806193
SRR8365350	0.000494277
SRR8365358	0.000500075
SRR8365364	0.000912818
SRR8365379	0.000497431
SRR8365385	0.000884239
SRR8365389	0.000860974
SRR8365400	0.000748766
SRR8365427	0.000821658
SRR8365432	0.000757646
SRR8365477	0.000538798
SRR8365480	0.000762275

### Sheet: Frequency of D-D fusion in IgG
Supplementary Table 2 Samples used for gene usage analysis
Sample Id	Frequency
DRR056252	0.000747298
DRR056253	0.00106083
DRR056254	0.00236932
ERR1812282	0.000679032
ERR1812283	0.000877193
ERR1812284	0.000615961
ERR1812285	0.000608281
ERR1812286	0.000367435
ERR1812287	0.0008188
ERR1812288	0.00109689
ERR1812289	0.000564334
ERR1812290	0.000808781
ERR1812291	0.000631778
ERR1812292	0.000495961
ERR1812293	0.000740357
ERR1812294	0.000999852
ERR1812295	0.000923839
ERR1812296	0.000614069
ERR1812297	0.000537924
ERR1812298	0.000375133
ERR1812299	0.000489419
ERR1812300	0.00157145
ERR1812301	0.000833697
ERR1812302	0.00176087
ERR1812303	0.00093882
ERR1812304	0.00110092
H7N9_00003	0.000366166
H7N9_00013	0.000144844
H7N9_00014	0.000181028
H7N9_00015	0.000279981
H7N9_00016	0.0002868
HBV_00011	0.000870322
HBV_00012	0.00085197
HBV_00013	0
HBV_00024	0.0010229
HBV_00025	0.00092829
HBV_00026	0.000861883
HBV_00027	0.000385394
HBV_00030	0.00226048
HBV_00031	0
Healthy_00040	0.000371816
Healthy_00079	0.00096043
Healthy_00089	0.0013363
Healthy_00091	0.00118906
Healthy_00105	0.00075488
Healthy_00163	0.00152468
Healthy_00166	0.0027628
Healthy_00224	0.00181848
Healthy_00227	0.000165948
Healthy_00250	0.000818833
Healthy_00252	0.00107578
Healthy_00258	0.000928678
SRR1383451	8.45344e-05
SRR1383452	0.000350809
SRR1383453	6.79925e-05
SRR1383460	0.000194386
SRR1383461	0.000280146
SRR1383462	0.000350079
SRR1383463	0.000952485
SRR1383464	0.000880282
SRR1383465	0.000518149
SRR1383472	0.000855223
SRR1383473	0.00050423
SRR1574828	0.00115875
SRR1574829	0.000504987
SRR1574835	0.000693787
SRR1574836	0.000888423
SRR1574837	0.000547716
SRR1574843	0.000381291
SRR1574844	0.00037594
SRR1574845	0.000300661
SRR1574862	0
SRR1574869	0
SRR1574870	0
SRR1574871	0.00141883
SRR1574872	0.000848989
SRR1574876	0.000125976
SRR1959454	0.000671302
SRR1959703	0.000864055
SRR1960371	0.000408705
SRR1961400	0.000954625
SRR1964710	0.000755056
SRR1964711	0.000790081
SRR1964712	0.00159909
SRR1964713	0.000423131
SRR1964786	0.000498053
SRR1964787	0.000671785
SRR1964788	0.000405709
SRR1964792	0
SRR1964793	0
SRR1964795	8.41503e-05
SRR1964797	0.0010623
SRR1964799	0.000122564
SRR1964800	0.000570996
SRR1964801	0.000698519
SRR2088759	0.000821596
SRR2088761	0.00126803
SRR3099048	0.000332491
SRR3099049	0.00062637
SRR3099051	0.000647935
SRR3099060	0.000717309
SRR3099062	0.000313065
SRR3099063	0.0010475
SRR3099064	0.000469778
SRR3099065	0.000448692
SRR3099066	0.00104356
SRR3099067	0.000314395
SRR3099068	0.000985796
SRR3099070	0.00057151
SRR3099071	0.00264256
SRR3099072	0.00085974
SRR3099075	0.000466636
SRR3099080	0.000910194
SRR3099081	0.000990589
SRR3099082	0.0012268
SRR3099083	0.0018835
SRR3099085	0.000906166
SRR3099086	0.000500723
SRR3099087	0.000891816
SRR3099090	0.000163532
SRR3099091	0.000883727
SRR3099100	0.000297885
SRR3099101	0.000782337
SRR3099102	0.000560538
SRR3099103	0.000950958
SRR3099104	0.000690396
SRR3099105	0.000389055
SRR3099106	0.00118108
SRR3099107	0.000860109
SRR3099116	0.000635163
SRR3099119	0.000577492
SRR3099120	0.000726095
SRR3099121	0.000666756
SRR3099122	0.000554799
SRR3099123	0.00141332
SRR3099124	0.000712318
SRR3099125	0.000768049
SRR3099127	0.000511614
SRR3099130	0.00142135
SRR3099137	0.00154979
SRR3099138	0.00115668
SRR3099139	0.000852424
SRR3099140	0.0011037
SRR3099141	0.000940734
SRR3099142	0.00116536
SRR3099143	0.000751202
SRR3099144	0.000853371
SRR3099151	0.00104283
SRR3099156	0.000356527
SRR3099157	0.00114035
SRR3099158	0.000817773
SRR3099159	0.000886413
SRR3099160	0.00100519
SRR3099161	0.00107051
SRR3099163	0.000326115
SRR3099174	0.0032702
SRR3099175	0.000721166
SRR3099176	0.000436173
SRR3099177	0.00108359
SRR3099178	0.00106502
SRR3099179	0.00132703
SRR3099189	0.00114248
SRR3099190	0.000856129
SRR3099191	0.000766595
SRR3099192	0.000913659
SRR3099193	0.000932401
SRR3099194	0.000872132
SRR3099377	0.00156645
SRR3099378	0.00121719
SRR3099379	0.00111937
SRR3099387	0.00116455
SRR3099392	0.000747587
SRR3099393	0.00111598
SRR3099394	0.000836627
SRR3099395	0.00102854
SRR3099396	0.0011542
SRR3099402	0.00172144
SRR3099403	0.000643087
SRR3099404	0.000596007
SRR3099407	0.000860153
SRR3099410	0.00110139
SRR3099411	0.00070801
SRR3099412	0.00141275
SRR3099413	0.00128857
SRR3099414	0.000939945
SRR3099426	0.00149232
SRR3099427	0.00111388
SRR3099428	0.00136882
SRR3099430	0.00109505
SRR3099431	0.0011256
SRR3099443	0.00170025
SRR3099444	0.00116207
SRR3099445	0.000966817
SRR3099446	0.00139456
SRR3099447	0.00117925
SRR3099459	0.00120051
SRR3099460	0.00138889
SRR3099461	0.00113141
SRR3099462	0.00136637
SRR3099463	0.000980456
SRR3099464	0.00122226
SRR3099471	0.00142425
SRR3099473	0.00142113
SRR3099476	0.00100125
SRR3099477	0.000999659
SRR3099478	0.000958043
SRR3099479	0.000723732
SRR3099480	0.000929434
SRR3620027	0.000698185
SRR3620031	0.000184934
SRR3620032	0.000763434
SRR3620033	0.000501253
SRR3620034	0.00132746
SRR3620041	0.00138271
SRR3620045	0.00154178
SRR3620050	0.00065965
SRR3620051	0.000968322
SRR3620052	0.0005549
SRR3620053	0.0010142
SRR3620060	0.000382312
SRR3620063	0.000564972
SRR3620064	0
SRR3620068	0.00039309
SRR3620070	0.000603528
SRR3620075	0.000550131
SRR3620078	0.000335683
SRR3620083	0.000534688
SRR3620086	0.000707214
SRR3620087	0.000687201
SRR3620088	0.000703309
SRR3620089	0.000918229
SRR3620090	0.00073876
SRR3620091	0.000533618
SRR3620092	0.000574732
SRR3620098	0.00117852
SRR3620099	0.00033742
SRR3620100	0.00077164
SRR3620107	0.00165759
SRR3620108	0.000309358
SRR3620109	0.000832309
SRR3620118	0.00044531
SRR3990822	0.000162153
SRR3990835	0.00025618
SRR3990844	0.000772559
SRR3990901	0.00123261
SRR3992895	0.000282008
SRR3992909	0.000141945
SRR3992913	0.000643915
SRR3992914	0.000889047
SRR3992935	0.00391965
SRR3992937	0.000433714
SRR3992939	0.000613121
SRR3992942	0.000807363
SRR3992944	0.00170121
SRR3992950	0.000649878
SRR3992952	0.000529287
SRR4242041	0.00197345
SRR4242042	0.00138751
SRR4242047	0.000523013
SRR4242049	0.00056438
SRR4242052	0.000946725
SRR4242054	0.000940685
SRR4242055	0.000147297
SRR4242056	0.00130269
SRR4242057	0.000541391
SRR4242058	0.000554853
SRR4242060	0.000565551
SRR4431765	0.000255297
SRR4431772	0.001324
SRR4431790	0.00211379
SRR5811758	0.000699203
SRR5811760	0.00223067
SRR5811762	0.000368402
SRR5811763	0.00100326
SRR5811765	0.001895
SRR5811774	0.000546373
SRR5811775	0.000398438
SRR5811776	0.000637247
SRR5811777	0.000651395
SRR5811781	0.000973078
SRR5811782	0.00132013
SRR5811783	0.00135217
SRR5811785	0.000723938
SRR5811786	0.00051258
SRR5811789	0.00125745
SRR5811790	0.00206458
SRR5811791	0.00217364
SRR5888724	0.00118262
SRR5888725	0.00084172
SRR5888726	0.000822344
SRR5888727	0.000937734
SRR5888728	0.000893277
SRR5888729	0.000619524
SRR5888730	0.0010361
SRR5888731	0.00102032
SRR5888732	0.00133111
SRR5888733	0.00061287
SRR5888734	0.000733586
SRR5888735	0.00119093
SRR5888736	0.000667525
SRR611538	0.00127038
SRR611539	0.00133224
SRR8283601	0.00126476
SRR8283602	0.00124266
SRR8283603	0.00107504
SRR8283604	0.000917237
SRR8283605	0.00127915
SRR8283606	0.00114912
SRR8283607	0.00109244
SRR8283608	0.000933422
SRR8283609	0.00107856
SRR8283610	0.00111714
SRR8283611	0.00128447
SRR8283612	0.000933257
SRR8283613	0.0012955
SRR8283614	0.00142602
SRR8283615	0.00144066
SRR8283616	0.00140348
SRR8283617	0.000933686
SRR8283618	0.000665909
SRR8283619	0.000980721
SRR8283620	0.000889103
SRR8283621	0.000848662
SRR8283622	0.00100346
SRR8283623	0.000813425
SRR8283624	0.00120868
SRR8283625	0.000933945
SRR8283626	0.00121403
SRR8283627	0.000963144
SRR8283628	0.00142201
SRR8283629	0.000892281
SRR8283630	0.00105369
SRR8283631	0.000593258
SRR8283632	0.00123054
SRR8283633	0.00098736
SRR8283634	0.00100813
SRR8283635	0.00123444
SRR8283636	0.00126105
SRR8283637	0.000750052
SRR8283638	0.000562382
SRR8283639	0.000962858
SRR8283640	0.00101861
SRR8283641	0.00123447
SRR8283642	0.00139757
SRR8283643	0.000942615
SRR8283644	0.000961395
SRR8283645	0.00120988
SRR8283646	0.000871641
SRR8283647	0.00104712
SRR8283648	0.00119218
SRR8283649	0.00113569
SRR8283650	0.00100442
SRR8283651	0.00100977
SRR8283652	0.00103241
SRR8283653	0.00093521
SRR8283654	0.00094518
SRR8283655	0.000862142
SRR8283656	0.000767931
SRR8283657	0.00073665
SRR8283658	0.000857062
SRR8283659	0.000855487
SRR8283660	0.000795759
SRR8283661	0.000815035
SRR8283662	0.000849978
SRR8283663	0.000887854
SRR8283664	0.00089203
SRR8283665	0.00073001
SRR8283666	0.000735076
SRR8283667	0.0008206
SRR8283668	0.000820847
SRR8283669	0.00080556
SRR8283670	0.000978795
SRR8283671	0.000763845
SRR8283672	0.000836575
SRR8283727	0.00123651
SRR8283728	0.00103235
SRR8283729	0.000717463
SRR8283730	0.00155314
SRR8283731	0.00124474
SRR8283732	0.00124565
SRR8283733	0.000241633
SRR8283734	0.00159943
SRR8283736	0.000818197
SRR8283737	0.000924214
SRR8283738	0.00130396
SRR8283740	0.000557569
SRR8283741	0.00108278
SRR8283742	0.0010563
SRR8283755	0.00164225
SRR8283756	0.00145018
SRR8283757	0.00180064
SRR8283760	0.00224916
SRR8283761	0.00068905
SRR8283762	0.00143144
SRR8283763	0.00149874
SRR8283764	0.000484121
SRR8283765	0.0011217
SRR8283766	0.00137189
SRR8283767	0.00121347
SRR8283770	0.00155531
SRR8283771	0.00178319
SRR8283772	0.00199563
SRR8283773	0.00136089
SRR8283774	0.0013123
SRR8283775	0.00119748
SRR8283776	0.00129505
SRR8283777	0.00135147
SRR8283778	0.00134799
SRR8283779	0.00132876
SRR8283780	0.00129466
SRR8283781	0.00119599
SRR8283782	0.00121032
SRR8283783	0.00130339
SRR8283784	0.00150835
SRR8283785	0.00129089
SRR8283786	0.00113439
SRR8283787	0.00144159
SRR8283788	0.00123223
SRR8283789	0.00128611
SRR8283790	0.0013419
SRR8283791	0.000625056
SRR8283792	0.000728981
SRR8283793	0.000567971
SRR8283794	0.000868899
SRR8283795	0.000819172
SRR8283796	0.00110914
SRR8283797	0.000713849
SRR8283798	0.000872457
SRR8283799	0.000867453
SRR8283800	0.000557293
SRR8283801	0.000298724
SRR8283802	0.000651492
SRR8283803	0.000497578
SRR8283804	0.000634888
SRR8283805	0.000747006
SRR8283806	0.000908238
SRR8283807	0.000705645
SRR8283808	0.000671262
SRR8283825	0.000991491
SRR8283826	0.000985999
SRR8283827	0.000779946
SRR8283828	0.000748019
SRR8283829	0.00113848
SRR8283830	0.000617015
SRR8283831	0.00125227
SRR8283832	0.000480821
SRR8283833	0.000945086
SRR8283834	0.000760032
SRR8283835	0.000960269
SRR8283836	0.00103748
SRR8283837	0.000696541
SRR8283838	0.00055458
SRR8283839	0.000966379
SRR8283840	0.000580889
SRR8283841	0.000805196
SRR8283842	0.000901846
SRR8283843	0.000742367
SRR8283844	0.000997805
SRR8283845	0.000636656
SRR8283846	0.00101208
SRR8283847	0.000639605
SRR8283848	0.000614106
SRR8283849	0.00109984
SRR8283850	0.000790358
SRR8283852	0.000714634
SRR8283853	0.00105309
SRR8283854	0.000935198
SRR8283855	0.000984894
SRR8283856	0.000755366
SRR8283857	0.000956125
SRR8283858	0.000676526
SRR8283860	0.000477758
SRR8283869	0.00100637
SRR8283870	0.000658472
SRR8283871	0.00121722
SRR8283872	0.000747819
SRR8283873	0.00116381
SRR8283874	0.0012776
SRR8283875	0.00114077
SRR8283876	0.000590458
SRR8283877	0.000762728
SRR8283878	0.0013612
SRR8283880	0.00141369
SRR8283881	0.000932727
SRR8283884	0.0018226
SRR8283885	0.000698292
SRR8283886	0.00131002
carAcc_00005	0.000331748
carAcc_00006	0.00045254

### Sheet: Frequency of D-D fusion in IgD
Supplementary Table 2 Samples used for gene usage analysis
Sample Id	Frequency
ERR2567178	0.00336883
ERR2567179	0.00228964
ERR2567180	0.0022512
ERR2567181	0.00276271
ERR2567182	0.00380043
ERR2567183	0.00218567
ERR2567184	0.00210959
ERR2567185	0.00318638
ERR2567186	0.00418622
ERR2567187	0.00261982
ERR2567188	0.00288578
ERR2567189	0.002624
ERR2567190	0.00281459
ERR2567193	0.00358668
ERR2567196	0.0024127
ERR2567199	0.00263707
ERR2567200	0.00207601
ERR2567201	0.00174368
ERR2567202	0.00146991
ERR2567204	0.00244744
ERR2567206	0.00296862
ERR2567207	0.00347083
ERR2567208	0.00209458
ERR2567209	0.00245352
ERR2567214	0.0024967
ERR2567215	0.0030079
ERR2567216	0.00211836
ERR2567217	0.00262334
ERR2567220	0.00321256
ERR2567222	0.00339751
ERR2567225	0.00226914
ERR2567227	0.00273999
ERR2567228	0.00304878
ERR2567229	0.00292326
ERR2567230	0.00261907
ERR2567231	0.00376784
ERR2567233	0.00373572
ERR2567234	0.00303072
ERR2567235	0.00260104
ERR2567236	0.00332752
ERR2567237	0.0032448
ERR2567238	0.00269465
ERR2567239	0.00283599
ERR2567240	0.0020073
ERR2567241	0.00244674
ERR2567242	0.00307645
ERR2567243	0.00396372
ERR2567244	0.00359343
ERR2567245	0.00253096
ERR2567246	0.00106216
ERR2567247	0.00269018
ERR2567248	0.00349198
ERR2567249	0.00250457
ERR2567250	0.00290008
ERR2567251	0.00320212
ERR2567252	0.00299914
ERR2567253	0.00299231
ERR2567254	0.00276014
ERR2567256	0.00230263
ERR2567257	0.00197158
ERR2567258	0.002063
ERR2567259	0.00353276
ERR2567260	0.00238306
ERR2567261	0.0028107
ERR2567262	0.00222717
ERR2567263	0.00201753
ERR2567264	0.00309493
ERR2567266	0.00324505
ERR2567267	0.00208739
ERR2567268	0.00292758
ERR2567270	0.00325106
ERR2567271	0.00280836
SRR2905698	0.00411899
SRR3620054	0.00198807
SRR3620089	0.00288544
SRR3620090	0.00223912
SRR3620092	0.00228033
SRR3620098	0.00155573
SRR3620099	0.00170675
SRR3620100	0.00191154
SRR3620107	0.000682827
SRR3620108	0.00182882
SRR3620109	0.00182101
SRR3620118	0.00195725
SRR4026031	0.00330191
SRR4026036	0.00252784
SRR4026038	0.00255798
SRR4431768	0.00194932
SRR4431771	0.00381541
SRR4431772	0.0043273
SRR8365261	0.00261598
SRR8365263	0.002523
SRR8365418	0.0017911
SRR8365420	0.00148405
SRR8365422	0.000853404
SRR8365424	0.00130977
SRR8365446	0.00180408
SRR8365447	0.00174153
SRR8365449	0.00148267
SRR8365467	0.00260413
SRR8365471	0.00245404
SRR8365473	0.00183686
SRR8365483	0.00228891
SRR8365485	0.00210183

### Sheet: Frequency of D-D fusion in IgM
Table S4 Freuency of D-D fusion between isotype
Sample Id	Frequency
ERR1760498	0.00261629
ERR1812282	0.00212026
ERR1812283	0.00239421
ERR1812284	0.00353413
ERR1812285	0.00362672
ERR1812286	0.00198564
ERR1812287	0.00272384
ERR1812288	0.00213699
ERR1812289	0.0023837
ERR1812290	0.0023921
ERR1812291	0.00269706
ERR1812292	0.00175131
ERR1812293	0.00174442
ERR1812294	0.00359063
ERR1812295	0.00275891
ERR1812296	0.00337113
ERR1812297	0.00334677
ERR1812298	0.00349362
ERR1812299	0.00353439
ERR1812300	0.00193336
ERR1812301	0.00205054
ERR1812302	0.00242068
ERR1812303	0.00201407
ERR1812304	0.00248578
ERR1812305	0.00264003
ERR2567178	0.00397557
ERR2567179	0.00262698
ERR2567180	0.00278168
ERR2567181	0.00297879
ERR2567182	0.00353318
ERR2567183	0.00186634
ERR2567184	0.00226078
ERR2567185	0.00355823
ERR2567186	0.00300534
ERR2567187	0.00250307
ERR2567188	0.00291794
ERR2567189	0.00256144
ERR2567190	0.00191715
ERR2567191	0.00257467
ERR2567192	0.00189805
ERR2567193	0.00328854
ERR2567194	0.00265104
ERR2567195	0.00183594
ERR2567196	0.00287862
ERR2567197	0.0027467
ERR2567199	0.00257145
ERR2567200	0.00220593
ERR2567201	0.00190521
ERR2567202	0.00178907
ERR2567203	0.00321977
ERR2567204	0.00303805
ERR2567206	0.00280294
ERR2567207	0.00245632
ERR2567208	0.00238866
ERR2567209	0.00282391
ERR2567210	0.00323054
ERR2567211	0.00270875
ERR2567212	0.00300096
ERR2567213	0.00299665
ERR2567214	0.00230583
ERR2567215	0.0031668
ERR2567216	0.00238067
ERR2567217	0.00214801
ERR2567218	0.00303424
ERR2567219	0.00222841
ERR2567220	0.00279488
ERR2567222	0.00246541
ERR2567223	0.00185728
ERR2567224	0.00305103
ERR2567225	0.00182093
ERR2567226	0.00290698
ERR2567227	0.0028548
ERR2567228	0.00298242
ERR2567229	0.00279545
ERR2567230	0.00323664
ERR2567231	0.00317518
ERR2567232	0.00337633
ERR2567233	0.00361541
ERR2567234	0.00258285
ERR2567235	0.00248886
ERR2567236	0.00222327
ERR2567237	0.0022581
ERR2567238	0.00329921
ERR2567239	0.00311937
ERR2567240	0.0025578
ERR2567241	0.00276343
ERR2567242	0.00332088
ERR2567243	0.00231457
ERR2567244	0.00305318
ERR2567245	0.00252255
ERR2567246	0.00178808
ERR2567247	0.00232742
ERR2567248	0.00308071
ERR2567249	0.00240913
ERR2567250	0.00270597
ERR2567251	0.00308726
ERR2567252	0.00267256
ERR2567253	0.00301325
ERR2567254	0.0029959
ERR2567255	0.00205702
ERR2567256	0.00275976
ERR2567257	0.00236623
ERR2567258	0.00192988
ERR2567259	0.00230247
ERR2567260	0.00262612
ERR2567261	0.00286061
ERR2567262	0.00275744
ERR2567263	0.00264216
ERR2567264	0.00328576
ERR2567265	0.00281618
ERR2567266	0.00247732
ERR2567267	0.00232423
ERR2567268	0.00271352
ERR2567270	0.00373081
ERR2567271	0.00279659
ERR2567277	0.00207871
SRR1383448	0.00125565
SRR1383451	0.00124604
SRR1383452	0.00175998
SRR1383453	0.00122268
SRR1383472	0.00173461
SRR1383473	0.00147595
SRR1383474	0.00176476
SRR1574824	0.00145054
SRR1574826	0.0014504
SRR1574834	0.000985531
SRR1574835	0.000302939
SRR1574838	0.00142198
SRR1574842	0.00207972
SRR1574846	0.00212937
SRR1574855	0.00196945
SRR1574863	0.00155662
SRR1574867	0.00313643
SRR1959454	0.00161333
SRR1959703	0.00112425
SRR1961400	0.00145571
SRR1964710	0.000914327
SRR1964711	0.00098841
SRR1964712	0.000896304
SRR1964713	0.00181505
SRR1964786	0.00195399
SRR1964787	0.00161407
SRR1964788	0.000840101
SRR1964792	0.0021618
SRR1964794	0.00148153
SRR1964795	0.00244256
SRR1964797	0.00115825
SRR1964800	0.00136289
SRR1964801	0.00140606
SRR2558607	0.000555556
SRR2558608	0.000696864
SRR2558612	0.00314802
SRR2905656	0.00212161
SRR2905662	0.0023443
SRR2905667	0.000367242
SRR2905668	0.00194467
SRR2905673	0.000262916
SRR2905674	0.00145166
SRR2905679	0.00011207
SRR2905680	0.000813736
SRR2905685	0.0010987
SRR2905686	0.00102407
SRR2905691	0.000525447
SRR2905692	0.00254355
SRR2905697	0.000283126
SRR2905698	0.00271013
SRR2905703	0.0001703
SRR2905704	0.000985222
SRR2905710	0.00193814
SRR3099055	0.000504965
SRR3099167	0.000298285
SRR3099380	0.00197085
SRR3099381	0.00282218
SRR3099388	0.00175826
SRR3099389	0.00178616
SRR3099390	0.00161595
SRR3099391	0.00160278
SRR3099397	0.00201775
SRR3099398	0.00197031
SRR3099399	0.00189617
SRR3099400	0.00165979
SRR3099405	0.00381645
SRR3099406	0.00266237
SRR3099408	0.0027617
SRR3099409	0.00266804
SRR3099413	0.00132626
SRR3099415	0.00321407
SRR3099416	0.00323623
SRR3099417	0.00330081
SRR3099418	0.00186101
SRR3099419	0.00327697
SRR3099420	0.00334123
SRR3099429	0.00187167
SRR3099432	0.00199142
SRR3099433	0.0016976
SRR3099434	0.00144098
SRR3099435	0.0020029
SRR3099436	0.00185592
SRR3099440	0.00156283
SRR3099448	0.00225121
SRR3099449	0.0021163
SRR3099450	0.00225773
SRR3099451	0.00221707
SRR3099452	0.00182251
SRR3099453	0.00239725
SRR3099465	0.00266278
SRR3099466	0.00247296
SRR3099467	0.00230981
SRR3099468	0.00217739
SRR3099469	0.00286409
SRR3099481	0.00230429
SRR3099482	0.00261797
SRR3099483	0.00207727
SRR3620025	0.000937207
SRR3620027	0.000570679
SRR3620031	0.0012027
SRR3620033	0.00234066
SRR3620034	0.00160691
SRR3620035	0.00186012
SRR3620041	0.00169578
SRR3620045	0.00164496
SRR3620049	0.00149589
SRR3620050	0.00195963
SRR3620051	0.00163448
SRR3620053	0.00196211
SRR3620060	0.00187781
SRR3620064	0.00205842
SRR3620067	0.00146338
SRR3620070	0.00120785
SRR3620078	0.00259251
SRR3620083	0.00201581
SRR3620086	0.00194991
SRR3620088	0.00178281
SRR3620089	0.00152736
SRR3620090	0.00101339
SRR3620091	0.00113289
SRR3620092	0.00151396
SRR3620098	0.00126495
SRR3620099	0.00110677
SRR3620100	0.00148502
SRR3620107	0.00196217
SRR3620108	0.00130089
SRR3620109	0.00178527
SRR3620116	0.00183613
SRR3620118	0.00184398
SRR3990831	0.00285619
SRR3990832	0.00265278
SRR3990833	0.000522903
SRR3990841	0.00213906
SRR3990842	0.00180599
SRR3990843	0.000999308
SRR3990851	0.00285931
SRR3990856	0.00246685
SRR3990873	0.00188416
SRR3990874	0.00317938
SRR3990875	0.00072232
SRR3990879	0.00138344
SRR3990883	0.00251934
SRR3990884	0.0021078
SRR3990885	0.000851185
SRR3990890	0.000485241
SRR3990893	0.00260802
SRR3990894	0.0026341
SRR3990903	0.00372149
SRR3990904	0.00108737
SRR3990905	0.00068918
SRR3990913	0.00304826
SRR3990914	0.00159011
SRR4026009	0.0030581
SRR4026014	0.00219901
SRR4026015	0.00358337
SRR4026020	0.00288523
SRR4026025	0.00089216
SRR4026029	0.00321483
SRR4026031	0.00290429
SRR4026032	0.00169523
SRR4026033	0.00297567
SRR4026035	0.000616227
SRR4026036	0.0023806
SRR4026038	0.00320135
SRR4026039	0.000352734
SRR4026040	0.00175078
SRR4026043	0.0034155
SRR4026044	0.00310575
SRR4242041	0.00196377
SRR4242042	0.00229749
SRR4242043	0.00245867
SRR4242047	0.00224817
SRR4242049	0.00178578
SRR4242052	0.00237921
SRR4242054	0.00235483
SRR4242055	0.00200401
SRR4242056	0.00238047
SRR4242057	0.00170575
SRR4242058	0.00143299
SRR4242060	0.00167982
SRR4431764	0.00303188
SRR4431765	0.00319456
SRR4431766	0.00266932
SRR4431767	0.00243404
SRR4431768	0.0033916
SRR4431769	0.00254177
SRR4431770	0.00226561
SRR4431771	0.00324063
SRR4431772	0.00277028
SRR4431773	0.00245273
SRR4431774	0.00283801
SRR4431775	0.00253737
SRR4431776	0.00252832
SRR4431777	0.00206227
SRR4431778	0.00190705
SRR4431780	0.00213647
SRR4431781	0.0022463
SRR4431782	0.00197075
SRR4431783	0.00241064
SRR4431784	0.00247255
SRR4431785	0.00268154
SRR4431786	0.00326926
SRR4431787	0.00176445
SRR4431788	0.00227982
SRR4431789	0.00223373
SRR4431790	0.0021254
SRR4431791	0.00208877
SRR4431792	0.00152491
SRR4431793	0.00178998
SRR5063084	0.00242414
SRR5063087	0.00115717
SRR5063089	0.00136565
SRR5063090	0.00121778
SRR5063092	0.00230626
SRR5063094	0.000974075
SRR5063095	0.000639046
SRR5063097	0.00269874
SRR5063102	0.000541006
SRR5063103	0.00106642
SRR5063110	0.00026824
SRR5063111	0.000821325
SRR5063112	0.000547512
SRR5063113	0.000345304
SRR5408019	0.00238359
SRR5408020	0.00344409
SRR5408021	0.00247426
SRR5408022	0.00294824
SRR5408023	0.00172565
SRR5408024	0.00205608
SRR5408025	0.00300911
SRR5408026	0.0036517
SRR5408027	0.00182926
SRR5408028	0.00334084
SRR5408029	0.00263527
SRR5811755	0.00125565
SRR5811758	0.00245978
SRR5811759	0.00261552
SRR5811760	0.00142301
SRR5811761	0.00125143
SRR5811762	0.00218947
SRR5811763	0.00299474
SRR5811765	0.00456648
SRR5811766	0.00253328
SRR5811768	0.00163411
SRR5811769	0.00260708
SRR5811771	0.00285585
SRR5811774	0.00209285
SRR5811775	0.00266287
SRR5811776	0.00201176
SRR5811777	0.00219332
SRR5811781	0.00294223
SRR5811782	0.00226011
SRR5811784	0.00185472
SRR5811785	0.00274023
SRR5811786	0.00186453
SRR5811789	0.00294374
SRR5811790	0.00209561
SRR5811791	0.0027559
SRR5888725	0.00118198
SRR5888727	0.000869523
SRR5888728	0.00233973
SRR5888729	0.00151413
SRR6386589	0.00270357
SRR6386596	0.00230878
SRR7230358	0.00531148
SRR8283601	0.00196543
SRR8283602	0.00216265
SRR8283603	0.00222915
SRR8283604	0.00201862
SRR8283605	0.00213723
SRR8283606	0.0021663
SRR8283607	0.00223177
SRR8283608	0.00198887
SRR8283609	0.00220108
SRR8283610	0.00214264
SRR8283611	0.00230068
SRR8283612	0.00228259
SRR8283613	0.00229139
SRR8283614	0.0023091
SRR8283615	0.00234797
SRR8283616	0.0024957
SRR8283617	0.00200583
SRR8283618	0.00203176
SRR8283619	0.00194722
SRR8283620	0.00203703
SRR8283621	0.00178678
SRR8283622	0.00229527
SRR8283623	0.00204892
SRR8283624	0.00221575
SRR8283625	0.00180004
SRR8283626	0.00195593
SRR8283627	0.00205032
SRR8283628	0.00222561
SRR8283629	0.00196568
SRR8283630	0.0019537
SRR8283631	0.00171933
SRR8283632	0.0022028
SRR8283633	0.00196636
SRR8283634	0.00213731
SRR8283635	0.00224524
SRR8283636	0.00221712
SRR8283637	0.0019902
SRR8283638	0.00197003
SRR8283639	0.00217231
SRR8283640	0.00206745
SRR8283641	0.00244648
SRR8283642	0.00205586
SRR8283643	0.00210471
SRR8283644	0.00192785
SRR8283645	0.00219497
SRR8283646	0.00215971
SRR8283647	0.00195241
SRR8283648	0.00235844
SRR8283649	0.00206996
SRR8283650	0.00171186
SRR8283651	0.00212107
SRR8283652	0.00191612
SRR8283653	0.00224628
SRR8283654	0.0019067
SRR8283655	0.00144584
SRR8283656	0.00141079
SRR8283657	0.00141531
SRR8283658	0.00158541
SRR8283659	0.00150278
SRR8283660	0.00152473
SRR8283661	0.00154906
SRR8283662	0.00148452
SRR8283663	0.00146677
SRR8283664	0.00153826
SRR8283665	0.0014816
SRR8283666	0.00154267
SRR8283667	0.00151378
SRR8283668	0.00161754
SRR8283669	0.00150373
SRR8283670	0.00145426
SRR8283671	0.00145825
SRR8283672	0.00141931
SRR8283727	0.00181329
SRR8283728	0.00235131
SRR8283729	0.00209307
SRR8283730	0.00209085
SRR8283731	0.002102
SRR8283732	0.00236716
SRR8283733	0.00192591
SRR8283734	0.00205236
SRR8283735	0.00178754
SRR8283736	0.00204282
SRR8283737	0.00216077
SRR8283738	0.00207664
SRR8283739	0.00212588
SRR8283740	0.00208485
SRR8283741	0.00192691
SRR8283742	0.00227584
SRR8283755	0.00194243
SRR8283756	0.00221784
SRR8283757	0.00246205
SRR8283758	0.0012502
SRR8283759	0.00232587
SRR8283760	0.00271343
SRR8283761	0.00218033
SRR8283762	0.00234288
SRR8283763	0.0017281
SRR8283764	0.00220406
SRR8283765	0.00176993
SRR8283766	0.0020635
SRR8283767	0.00201907
SRR8283768	0.00204165
SRR8283769	0.00284025
SRR8283770	0.00226182
SRR8283771	0.00211142
SRR8283772	0.00224563
SRR8283773	0.00248195
SRR8283774	0.0026787
SRR8283775	0.00251071
SRR8283776	0.00258485
SRR8283777	0.00258274
SRR8283778	0.00261903
SRR8283779	0.00249808
SRR8283780	0.00261256
SRR8283781	0.00250985
SRR8283782	0.00259563
SRR8283783	0.00261326
SRR8283784	0.00257793
SRR8283785	0.00270278
SRR8283786	0.00264688
SRR8283787	0.00247811
SRR8283788	0.00259693
SRR8283789	0.00250664
SRR8283790	0.00267826
SRR8283791	0.00262564
SRR8283792	0.00270912
SRR8283793	0.00231939
SRR8283794	0.00245667
SRR8283795	0.00226808
SRR8283796	0.00249171
SRR8283797	0.00249073
SRR8283798	0.00257812
SRR8283799	0.00231961
SRR8283800	0.00249603
SRR8283801	0.00251458
SRR8283802	0.00253039
SRR8283803	0.00255357
SRR8283804	0.00236705
SRR8283805	0.00251457
SRR8283806	0.00267732
SRR8283807	0.00268561
SRR8283808	0.00272248
SRR8283825	0.00165584
SRR8283826	0.00190636
SRR8283827	0.00162756
SRR8283828	0.00192562
SRR8283829	0.0020965
SRR8283830	0.00122781
SRR8283831	0.00172876
SRR8283832	0.0015677
SRR8283833	0.00170153
SRR8283834	0.00146729
SRR8283835	0.00215689
SRR8283836	0.00155647
SRR8283837	0.00185546
SRR8283838	0.00141067
SRR8283839	0.00157737
SRR8283840	0.00145191
SRR8283841	0.00163488
SRR8283842	0.00188825
SRR8283843	0.00157494
SRR8283844	0.00149023
SRR8283845	0.00119115
SRR8283846	0.00175892
SRR8283847	0.00147571
SRR8283848	0.00150682
SRR8283849	0.00137251
SRR8283850	0.00140258
SRR8283851	0.00164677
SRR8283852	0.00127744
SRR8283853	0.00153883
SRR8283854	0.00140812
SRR8283855	0.00141713
SRR8283856	0.00160343
SRR8283857	0.00143246
SRR8283858	0.00132069
SRR8283859	0.000915914
SRR8283860	0.00142738
SRR8283869	0.00216402
SRR8283870	0.00179494
SRR8283871	0.00248462
SRR8283872	0.00237307
SRR8283873	0.00153716
SRR8283874	0.0021559
SRR8283875	0.00233855
SRR8283876	0.00216027
SRR8283877	0.00269971
SRR8283878	0.00244203
SRR8283879	0.00198752
SRR8283880	0.00258751
SRR8283881	0.00191013
SRR8283882	0.00195201
SRR8283883	0.00192895
SRR8283884	0.0025158
SRR8283885	0.00222455
SRR8283886	0.00230153
SRR8365281	0.00341132
SRR8365287	0.0027913
SRR8365316	0.00337039
SRR8365335	0.00279278
SRR8365343	0.00278317
SRR8365345	0.00141132
SRR8365355	0.00283326
SRR8365361	0.00180704
SRR8365374	0.00277576
SRR8365388	0.00177466
SRR8365399	0.0034004
SRR8365413	0.00172469
SRR8365433	0.00337745
SRR8365442	0.00173429
SRR8365455	0.00278925
SRR8365466	0.00174682
SRR8365481	0.00334742
