## Supplemental Table 5 for "Large-scale Analysis of 2,152 dataset reveals key features of B cell biology and the antibody repertoire"

### Sheet: Supp. table 3
Table S5. The enrichment analysis of public clone-related antigen or disease
FDR	P-value	Disease
3.59891e-27	3.95485e-29	HIV
3.99788e-06	8.78654e-08	influenza
0.000917428	3.02449e-05	hematological malignancies
0.00407626	0.000179176	tetanus
0.00331426	0.000182102	EBV
0.0172196	0.00113536	rheumatic
0.0340496	0.0026192	bacillus
0.0827856	0.00727786	ebola virus
0.104718	0.0103567	asthma
0.10787	0.0118538	joint disease
0.270552	0.0327041	RSV
0.314631	0.0414898	allergic
0.652921	0.0932744	pneumococcal
0.819769	0.126118	enterovirus
0.825207	0.136023	connective tissue disease
0.977328	0.171838	X-HIgM Syndrome
0.92565	0.172924	sclerosis
0.884953	0.175046	systemic infection
1.14608	0.239291	staphylococci
1.57896	0.347024	clinically isolated syndrome
1.50448	0.347188	immunodeficiency
1.75741	0.424867	eosinophilic sinusitis
1.69961	0.429571	hepatitis
1.68001	0.44308	inflammation
1.72773	0.474652	trypanosoma cruzi
1.94725	0.556358	ZIKA
1.93051	0.572788	rhinitis
2.06368	0.634979	autoimmunity disease
2.26869	0.722988	renal disease
2.31208	0.762223	Hashimoto's thyroiditits
2.4632	0.839114	enterococci
2.38623	0.839114	pseudomonas
2.37712	0.862031	IgA Response
2.38832	0.892339	human aging
2.33418	0.89776	light chain and heavy chain disease
2.30929	0.913567	cryoglobulinemia
2.2595	0.918699	diabetes
2.2288	0.930706	polyclonal B lymphocytosis
2.2062	0.945515	superantigen
2.15529	0.947381	cardiovascular disease
2.122	0.956066	clostridium difficile
2.07379	0.957135	X-linked agammaglobulinemia
2.04854	0.967993	meningococcal
2.01536	0.974459	epidermal growth factor deletion mutant VIII related disorders
1.99134	0.98473	liver disease
1.95559	0.988542	hair loss
1.9193	0.991285	Prion
1.87931	0.991285	andenomyosis
1.84096	0.991285	breast disease
1.80414	0.991285	contraception
1.76876	0.991285	endometriosis
1.73895	0.993687	neuromyelitis optica
1.71518	0.99895	kawasaki disease
1.68464	0.999679	rabies
1.65453	0.999991	NA
1.625	1	cancers excluding hematological malignancies
1.59649	1	cholesterol related disorders
1.56897	1	allogeneic
1.54237	1	preterm
1.51667	1	transplantation disease
1.4918	1	fertility
Note, p-value were calculated using hypergeometric model. The false discovery rate (FDR) were calculated using Benjamini-Hochberg method.
