## Supplemental Table 6 for "Large-scale Analysis of 2,152 dataset reveals key features of B cell biology and the antibody repertoire"

### Sheet: Sheet1
Table S6. The composition and fraction of mutation among motifs.
Algorithms	From\To	A		C		G		T		Fraction (%)	Total number in Germline sequence
		mut.num	mut.perc (%)	mut.num	mut.perc (%)	mut.num	mut.perc (%)	mut.num	mut.perc (%)
Consensus	WRCY	41430	0.0179038	0	0	98231	0.0424502	274009	0.118412	0.178766	2314030
	RGYW	388919	0.131138	288878	0.0974053	0	0	71393	0.0240726	0.252616	2965731
	WA	0	0	166952	0.0301323	351558	0.063451	206140	0.0372052	0.130788	5540625
	TW	88512	0.0190495	229736	0.0494438	79178	0.0170407	0	0	0.085534	4646409
	SYC	15329	0.00305941	0	0	26404	0.00526979	39292	0.00784202	0.0161712	5010443
	GRS	51534	0.00755053	56561	0.00828706	0	0	15638	0.00229121	0.0181288	6825217
	A	0	0	162094	0.0148832	322293	0.0295924	116367	0.0106846	0.0551602	10891079
	C	115423	0.0103159	0	0	216514	0.0193509	399115	0.0356709	0.0653378	11188809
	G	406558	0.0344742	275252	0.0233401	0	0	124097	0.0105228	0.0683371	11793104
	T	55449	0.00550351	128132	0.0127175	95926	0.00952099	0	0	0.027742	10075213
Position Weight Matrix	WRCY	44372.1	0.0191753	0	0	99695.9	0.0430832	274768	0.11874	0.180999	2314030
	RGYW	389166	0.131221	293376	0.0989219	0	0	77012.7	0.0259675	0.25611	2965731
	WA	0	0	184835	0.0333599	356460	0.0643358	210186	0.0379354	0.135631	5540625
	TW	91573.4	0.0197084	235025	0.0505821	92847.1	0.0199826	0	0	0.0902731	4646409
	SYC	28058.1	0.00559992	0	0	30027.8	0.00599304	43688.4	0.00871946	0.0203124	5010443
	GRS	56942.8	0.008343	60807.1	0.00890918	0	0	31887.6	0.00467203	0.0219242	6825217
	A	0	0	204566	0.0187829	338331	0.031065	124175	0.0114015	0.0612494	10891079
	C	140240	0.012534	0	0	224342	0.0200506	406345	0.0363171	0.0689016	11188809
	G	415926	0.0352685	284588	0.0241317	0	0	152512	0.0129323	0.0723325	11793104
	T	61253	0.00607958	149465	0.0148349	129383	0.0128417	0	0	0.0337562	10075213
