## Supplemental Table 8 for "Large-scale Analysis of 2,152 dataset reveals key features of B cell biology and the antibody repertoire"

### Sheet: gene usage
Supplementary Table 6 Samples used for gene usage analysis
Genetic background male	Genetic background female	Age male	Age female	Gender	Condition male	Condition female	Isotype male	Isotype female
Healthy_00150	Healthy_00039	Healthy_00092	Healthy_00001	Healthy_00001	H7N9_00001	DRR056252	SRR2905679	SRR2905655
Healthy_00168	Healthy_00077	Healthy_00093	Healthy_00002	Healthy_00002	H7N9_00002	DRR056253	SRR2905680	SRR2905656
Healthy_00170	Healthy_00078	Healthy_00095	Healthy_00003	Healthy_00003	H7N9_00003	DRR056254	SRR2905686	SRR2905661
Healthy_00175	Healthy_00079	Healthy_00096	Healthy_00005	Healthy_00005	H7N9_00004	HBV_00021	SRR2905685	SRR2905662
Healthy_00183	Healthy_00147	Healthy_00104	Healthy_00006	Healthy_00006	H7N9_00005	Healthy_00001	SRR2905692	SRR2905667
Healthy_00188	Healthy_00208	Healthy_00105	Healthy_00007	Healthy_00007	H7N9_00008	Healthy_00002	SRR2905691	SRR2905668
Healthy_00194	Healthy_00213	Healthy_00106	Healthy_00008	Healthy_00008	H7N9_00009	Healthy_00003	SRR2905698	SRR2905673
Healthy_00214	Healthy_00233	Healthy_00107	Healthy_00009	Healthy_00009	H7N9_00010	Healthy_00005	SRR2905697	SRR2905674
Healthy_00218	Healthy_00234	Healthy_00108	Healthy_00010	Healthy_00010	H7N9_00011	Healthy_00006	SRR2905704	SRR4026015
Healthy_00225	Healthy_00235	Healthy_00109	Healthy_00011	Healthy_00011	H7N9_00013	Healthy_00007	SRR2905703	SRR4026016
Healthy_00229	Healthy_00236	Healthy_00110	Healthy_00012	Healthy_00012	H7N9_00014	Healthy_00008	SRR2905710	SRR4026017
Healthy_00230	Healthy_00241	Healthy_00112	Healthy_00013	Healthy_00013	H7N9_00015	Healthy_00009	SRR2905709	SRR4026018
Healthy_00237	Healthy_00249	Healthy_00114	Healthy_00014	Healthy_00014	H7N9_00016	Healthy_00010	SRR4026019	SRR4026020
Healthy_00239	Healthy_00257	Healthy_00117	Healthy_00015	Healthy_00015	H7N9_00017	Healthy_00011	SRR4026008	SRR4026021
Healthy_00240	Healthy_00258	Healthy_00123	Healthy_00016	Healthy_00016	HBV_00007	Healthy_00012	SRR4026007
Healthy_00242	Healthy_00264	Healthy_00126	Healthy_00017	Healthy_00017	HBV_00011	Healthy_00013	SRR4026030
Healthy_00243	SRR2905655	Healthy_00132	Healthy_00018	Healthy_00018	HBV_00012	Healthy_00014	SRR4026041
Healthy_00244	SRR2905656	Healthy_00134	Healthy_00019	Healthy_00019	HBV_00013	Healthy_00015	SRR4026042
Healthy_00245	SRR2905661	Healthy_00135	Healthy_00020	Healthy_00020	HBV_00016	Healthy_00016	SRR4026043
Healthy_00250	SRR2905662	Healthy_00139	Healthy_00021	Healthy_00021	HBV_00017	Healthy_00017	SRR4026044
Healthy_00253	SRR2905667	Healthy_00140	Healthy_00022	Healthy_00022	HBV_00022	Healthy_00018	SRR4026045
Healthy_00265	SRR2905668	Healthy_00141	Healthy_00023	Healthy_00023	HBV_00023	Healthy_00019	SRR4026046
SRR2905679	SRR2905673	Healthy_00142	Healthy_00024	Healthy_00024	HBV_00024	Healthy_00020	SRR4026013
SRR2905680	SRR2905674	Healthy_00143	Healthy_00025	Healthy_00025	HBV_00025	Healthy_00021	SRR4026009
SRR2905685	SRR5851422	Healthy_00144	Healthy_00026	Healthy_00026	HBV_00026	Healthy_00022	SRR4026011
SRR2905686	SRR8283619	Healthy_00146	Healthy_00027	Healthy_00027	HBV_00027	Healthy_00023	SRR4026012
SRR2905691	SRR8283620	Healthy_00150	Healthy_00028	Healthy_00028	HBV_00028	Healthy_00024	SRR4026014
SRR2905692	SRR8283621	Healthy_00152	Healthy_00029	Healthy_00029	HBV_00029	Healthy_00025	SRR4026010
SRR2905697	SRR8283622	Healthy_00156	Healthy_00030	Healthy_00030	HBV_00030	Healthy_00026	SRR4431793
SRR2905698	SRR8283623	Healthy_00160	Healthy_00031	Healthy_00031	HBV_00031	Healthy_00027	SRR4431787
SRR2905703	SRR8283624	Healthy_00162	Healthy_00032	Healthy_00032	HBV_00032	Healthy_00028	SRR4431792
SRR2905704	SRR8283625	Healthy_00163	Healthy_00033	Healthy_00033	Healthy_00092	Healthy_00029	SRR4431783
SRR2905709	SRR8283626	Healthy_00164	Healthy_00034	Healthy_00034	Healthy_00093	Healthy_00030	SRR4431782
SRR2905710	SRR8283627	Healthy_00166	Healthy_00035	Healthy_00035	Healthy_00095	Healthy_00031	SRR4431775
SRR4431787	SRR8283628	Healthy_00167	Healthy_00036	Healthy_00036	Healthy_00096	Healthy_00032	SRR4431773
SRR4431792	SRR8283629	Healthy_00168	Healthy_00037	Healthy_00037	Healthy_00104	Healthy_00033	SRR4431772
SRR4431793	SRR8283630	Healthy_00169	Healthy_00038	Healthy_00038	Healthy_00105	Healthy_00034	SRR4431768
SRR8283755	SRR8283631	Healthy_00170	Healthy_00039	Healthy_00039	Healthy_00106	Healthy_00035
SRR8283756	SRR8283632	Healthy_00171	Healthy_00040	Healthy_00040	Healthy_00107	Healthy_00036
SRR8283757	SRR8283633	Healthy_00172	Healthy_00041	Healthy_00041	Healthy_00108	Healthy_00037
SRR8283758	SRR8283634	Healthy_00173	Healthy_00042	Healthy_00042	Healthy_00109	Healthy_00038
SRR8283759	SRR8283635	Healthy_00175	Healthy_00043	Healthy_00043	Healthy_00110	Healthy_00039
SRR8283760	SRR8283636	Healthy_00176	Healthy_00044	Healthy_00044	Healthy_00112	Healthy_00040
SRR8283761	SRR8283637	Healthy_00177	Healthy_00045	Healthy_00045	Healthy_00114	Healthy_00041
SRR8283762	SRR8283638	Healthy_00179	Healthy_00046	Healthy_00046	Healthy_00117	Healthy_00042
SRR8283763	SRR8283639	Healthy_00182	Healthy_00047	Healthy_00047	Healthy_00123	Healthy_00043
SRR8283764	SRR8283640	Healthy_00183	Healthy_00048	Healthy_00048	Healthy_00126	Healthy_00044
SRR8283765	SRR8283641	Healthy_00184	Healthy_00049	Healthy_00049	Healthy_00132	Healthy_00045
SRR8283766	SRR8283642	Healthy_00187	Healthy_00050	Healthy_00050	Healthy_00134	Healthy_00046
SRR8283767	SRR8283643	Healthy_00188	Healthy_00051	Healthy_00051	Healthy_00135	Healthy_00047
SRR8283768	SRR8283644	Healthy_00189	Healthy_00052	Healthy_00052	Healthy_00139	Healthy_00048
SRR8283769	SRR8283645	Healthy_00190	Healthy_00053	Healthy_00053	Healthy_00140	Healthy_00049
SRR8283770	SRR8283646	Healthy_00192	Healthy_00054	Healthy_00054	Healthy_00141	Healthy_00050
SRR8283771	SRR8283647	Healthy_00193	Healthy_00055	Healthy_00055	Healthy_00142	Healthy_00051
SRR8283772	SRR8283648	Healthy_00194	Healthy_00056	Healthy_00056	Healthy_00143	Healthy_00052
SRR8283791	SRR8283649	Healthy_00196	Healthy_00057	Healthy_00057	Healthy_00144	Healthy_00053
SRR8283792	SRR8283650	Healthy_00197	Healthy_00058	Healthy_00058	Healthy_00146	Healthy_00054
SRR8283793	SRR8283651	Healthy_00198	Healthy_00059	Healthy_00059	Healthy_00150	Healthy_00055
SRR8283794	SRR8283652	Healthy_00199	Healthy_00060	Healthy_00060	Healthy_00152	Healthy_00056
SRR8283795	SRR8283653	Healthy_00200	Healthy_00061	Healthy_00061	Healthy_00156	Healthy_00057
SRR8283796	SRR8283654	Healthy_00201	Healthy_00062	Healthy_00062	Healthy_00160	Healthy_00058
SRR8283797	SRR8283655	Healthy_00204	Healthy_00063	Healthy_00063	Healthy_00162	Healthy_00059
SRR8283798	SRR8283656	Healthy_00205	Healthy_00064	Healthy_00064	Healthy_00163	Healthy_00060
SRR8283799	SRR8283657	Healthy_00206	Healthy_00065	Healthy_00065	Healthy_00164	Healthy_00061
SRR8283800	SRR8283658	Healthy_00210	Healthy_00066	Healthy_00066	Healthy_00166	Healthy_00062
SRR8283801	SRR8283659	Healthy_00211	Healthy_00067	Healthy_00067	Healthy_00167	Healthy_00063
SRR8283802	SRR8283660	Healthy_00214	Healthy_00068	Healthy_00068	Healthy_00168	Healthy_00064
SRR8283803	SRR8283661	Healthy_00215	Healthy_00069	Healthy_00069	Healthy_00169	Healthy_00065
SRR8283804	SRR8283662	Healthy_00216	Healthy_00070	Healthy_00070	Healthy_00170	Healthy_00066
SRR8283805	SRR8283663	Healthy_00218	Healthy_00072	Healthy_00072	Healthy_00171	Healthy_00067
SRR8283806	SRR8283664	Healthy_00220	Healthy_00073	Healthy_00073	Healthy_00172	Healthy_00068
SRR8283807	SRR8283665	Healthy_00223	Healthy_00074	Healthy_00074	Healthy_00173	Healthy_00069
SRR8283808	SRR8283666	Healthy_00224	Healthy_00075	Healthy_00075	Healthy_00175	Healthy_00070
SRR8283843	SRR8283667	Healthy_00225	Healthy_00076	Healthy_00076	Healthy_00176	Healthy_00072
SRR8283844	SRR8283668	Healthy_00226	Healthy_00077	Healthy_00077	Healthy_00177	Healthy_00073
SRR8283845	SRR8283669	Healthy_00228	Healthy_00078	Healthy_00078	Healthy_00179	Healthy_00074
SRR8283846	SRR8283670	Healthy_00229	Healthy_00079	Healthy_00079	Healthy_00182	Healthy_00075
SRR8283847	SRR8283671	Healthy_00230	Healthy_00080	Healthy_00080	Healthy_00183	Healthy_00076
SRR8283848	SRR8283672	Healthy_00237	Healthy_00081	Healthy_00081	Healthy_00184	Healthy_00077
SRR8283849	SRR8283727	Healthy_00239	Healthy_00082	Healthy_00082	Healthy_00187	Healthy_00078
SRR8283850	SRR8283728	Healthy_00240	Healthy_00083	Healthy_00083	Healthy_00188	Healthy_00079
SRR8283851	SRR8283729	Healthy_00242	Healthy_00084	Healthy_00084	Healthy_00189	Healthy_00080
SRR8283852	SRR8283730	Healthy_00243	Healthy_00085	Healthy_00085	Healthy_00190	Healthy_00081
SRR8283853	SRR8283731	Healthy_00244	Healthy_00086	Healthy_00086	Healthy_00192	Healthy_00082
SRR8283854	SRR8283732	Healthy_00245	Healthy_00087	Healthy_00087	Healthy_00193	Healthy_00083
SRR8283855	SRR8283733	Healthy_00250	Healthy_00088	Healthy_00088	Healthy_00194	Healthy_00084
SRR8283856	SRR8283734	Healthy_00251	Healthy_00089	Healthy_00089	Healthy_00196	Healthy_00085
SRR8283857	SRR8283735	Healthy_00253	Healthy_00090	Healthy_00090	Healthy_00197	Healthy_00086
SRR8283858	SRR8283736	Healthy_00265	Healthy_00091	Healthy_00091	Healthy_00198	Healthy_00087
SRR8283859	SRR8283737	SRR2905679	Healthy_00094	Healthy_00092	Healthy_00199	Healthy_00088
SRR8283860	SRR8283738	SRR2905680	Healthy_00097	Healthy_00093	Healthy_00200	Healthy_00089
SRR8283869	SRR8283739	SRR2905685	Healthy_00098	Healthy_00094	Healthy_00201	Healthy_00090
SRR8283870	SRR8283740	SRR2905686	Healthy_00099	Healthy_00095	Healthy_00204	Healthy_00091
SRR8283871	SRR8283741	SRR2905691	Healthy_00100	Healthy_00096	Healthy_00205	Healthy_00094
SRR8283872	SRR8283742	SRR2905692	Healthy_00101	Healthy_00097	Healthy_00206	Healthy_00097
SRR8283873	SRR8283825	SRR2905697	Healthy_00102	Healthy_00098	Healthy_00210	Healthy_00098
SRR8283874	SRR8283826	SRR2905698	Healthy_00103	Healthy_00099	Healthy_00211	Healthy_00099
SRR8283875	SRR8283827	SRR2905703	Healthy_00111	Healthy_00100	Healthy_00214	Healthy_00100
SRR8283876	SRR8283828	SRR2905704	Healthy_00113	Healthy_00101	Healthy_00215	Healthy_00101
SRR8283877	SRR8283829	SRR2905709	Healthy_00115	Healthy_00102	Healthy_00216	Healthy_00102
SRR8283878	SRR8283830	SRR2905710	Healthy_00116	Healthy_00103	Healthy_00218	Healthy_00103
SRR8283879	SRR8283831	SRR4026007	Healthy_00118	Healthy_00104	Healthy_00220	Healthy_00111
SRR8283880	SRR8283832	SRR4026008	Healthy_00119	Healthy_00105	Healthy_00223	Healthy_00113
SRR8283881	SRR8283833	SRR4026009	Healthy_00120	Healthy_00106	Healthy_00224	Healthy_00115
SRR8283882	SRR8283834	SRR4026010	Healthy_00121	Healthy_00107	Healthy_00225	Healthy_00116
SRR8283883	SRR8283835	SRR4026011	Healthy_00122	Healthy_00108	Healthy_00226	Healthy_00118
SRR8283884	SRR8283836	SRR4026012	Healthy_00124	Healthy_00109	Healthy_00228	Healthy_00119
SRR8283885	SRR8283837	SRR4026013	Healthy_00125	Healthy_00110	Healthy_00229	Healthy_00120
SRR8283886	SRR8283838	SRR4026014	Healthy_00127	Healthy_00111	Healthy_00230	Healthy_00121
	SRR8283839	SRR4026019	Healthy_00128	Healthy_00112	Healthy_00237	Healthy_00122
	SRR8283840	SRR4026030	Healthy_00129	Healthy_00113	Healthy_00239	Healthy_00124
	SRR8283841	SRR4026041	Healthy_00130	Healthy_00114	Healthy_00240	Healthy_00125
	SRR8283842	SRR4026042	Healthy_00131	Healthy_00115	Healthy_00242	Healthy_00127
		SRR4026043	Healthy_00133	Healthy_00116	Healthy_00243	Healthy_00128
		SRR4026044	Healthy_00136	Healthy_00117	Healthy_00244	Healthy_00129
		SRR4026045	Healthy_00137	Healthy_00118	Healthy_00245	Healthy_00130
		SRR4026046	Healthy_00138	Healthy_00119	Healthy_00250	Healthy_00131
		SRR4431768	Healthy_00145	Healthy_00120	Healthy_00251	Healthy_00133
		SRR4431772	Healthy_00147	Healthy_00121	Healthy_00253	Healthy_00136
		SRR4431773	Healthy_00148	Healthy_00122	Healthy_00265	Healthy_00137
		SRR4431775	Healthy_00149	Healthy_00123	SRR2905679	Healthy_00138
		SRR4431782	Healthy_00151	Healthy_00124	SRR2905680	Healthy_00145
		SRR4431783	Healthy_00153	Healthy_00125	SRR2905685	Healthy_00147
		SRR4431787	Healthy_00154	Healthy_00126	SRR2905686	Healthy_00148
		SRR4431792	Healthy_00155	Healthy_00127	SRR2905691	Healthy_00149
		SRR4431793	Healthy_00157	Healthy_00128	SRR2905692	Healthy_00151
		SRR8283755	Healthy_00158	Healthy_00129	SRR2905697	Healthy_00153
		SRR8283756	Healthy_00159	Healthy_00130	SRR2905698	Healthy_00154
		SRR8283757	Healthy_00161	Healthy_00131	SRR2905703	Healthy_00155
		SRR8283758	Healthy_00165	Healthy_00132	SRR2905704	Healthy_00157
		SRR8283759	Healthy_00174	Healthy_00133	SRR2905709	Healthy_00158
		SRR8283760	Healthy_00178	Healthy_00134	SRR2905710	Healthy_00159
		SRR8283761	Healthy_00180	Healthy_00135	SRR4026007	Healthy_00161
		SRR8283762	Healthy_00181	Healthy_00136	SRR4026008	Healthy_00165
		SRR8283763	Healthy_00185	Healthy_00137	SRR4026009	Healthy_00174
		SRR8283764	Healthy_00186	Healthy_00138	SRR4026010	Healthy_00178
		SRR8283765	Healthy_00191	Healthy_00139	SRR4026011	Healthy_00180
		SRR8283766	Healthy_00195	Healthy_00140	SRR4026012	Healthy_00181
		SRR8283767	Healthy_00202	Healthy_00141	SRR4026013	Healthy_00185
		SRR8283768	Healthy_00203	Healthy_00142	SRR4026014	Healthy_00186
		SRR8283769	Healthy_00207	Healthy_00143	SRR4026019	Healthy_00191
		SRR8283770	Healthy_00208	Healthy_00144	SRR4026026	Healthy_00195
		SRR8283771	Healthy_00212	Healthy_00145	SRR4026027	Healthy_00202
		SRR8283772	Healthy_00213	Healthy_00146	SRR4026028	Healthy_00203
		SRR8283773	Healthy_00217	Healthy_00147	SRR4026029	Healthy_00207
		SRR8283774	Healthy_00219	Healthy_00148	SRR4026030	Healthy_00208
		SRR8283775	Healthy_00221	Healthy_00149	SRR4026033	Healthy_00212
		SRR8283776	Healthy_00222	Healthy_00150	SRR4026034	Healthy_00213
		SRR8283777	Healthy_00227	Healthy_00151	SRR4026035	Healthy_00217
		SRR8283778	Healthy_00231	Healthy_00152	SRR4026036	Healthy_00219
		SRR8283779	Healthy_00232	Healthy_00153	SRR4026041	Healthy_00221
		SRR8283780	Healthy_00233	Healthy_00154	SRR4026042	Healthy_00222
		SRR8283781	Healthy_00234	Healthy_00155	SRR4026043	Healthy_00227
		SRR8283782	Healthy_00235	Healthy_00156	SRR4026044	Healthy_00231
		SRR8283783	Healthy_00236	Healthy_00157	SRR4026045	Healthy_00232
		SRR8283784	Healthy_00241	Healthy_00158	SRR4026046	Healthy_00233
		SRR8283785	Healthy_00249	Healthy_00159	SRR4431764	Healthy_00234
		SRR8283786	Healthy_00252	Healthy_00160	SRR4431765	Healthy_00235
		SRR8283787	Healthy_00256	Healthy_00161	SRR4431766	Healthy_00236
		SRR8283788	Healthy_00257	Healthy_00162	SRR4431767	Healthy_00241
		SRR8283789	Healthy_00258	Healthy_00163	SRR4431768	Healthy_00249
		SRR8283790	Healthy_00264	Healthy_00164	SRR4431769	Healthy_00252
		SRR8283791	SRR2905655	Healthy_00165	SRR4431770	Healthy_00256
		SRR8283792	SRR2905656	Healthy_00166	SRR4431771	Healthy_00257
		SRR8283793	SRR2905661	Healthy_00167	SRR4431772	Healthy_00258
		SRR8283794	SRR2905662	Healthy_00168	SRR4431773	Healthy_00264
		SRR8283795	SRR2905667	Healthy_00169	SRR4431774	Meningitis_00001
		SRR8283796	SRR2905668	Healthy_00170	SRR4431775	SRR2905655
		SRR8283797	SRR2905673	Healthy_00171	SRR4431776	SRR2905656
		SRR8283798	SRR2905674	Healthy_00172	SRR4431777	SRR2905661
		SRR8283799	SRR4026015	Healthy_00173	SRR4431778	SRR2905662
		SRR8283800	SRR4026016	Healthy_00174	SRR4431779	SRR2905667
		SRR8283801	SRR4026017	Healthy_00175	SRR4431780	SRR2905668
		SRR8283802	SRR4026018	Healthy_00176	SRR4431781	SRR2905673
		SRR8283803	SRR4026020	Healthy_00177	SRR4431782	SRR2905674
		SRR8283804	SRR4026021	Healthy_00178	SRR4431783	SRR4026015
		SRR8283805	SRR5851422	Healthy_00179	SRR4431784	SRR4026016
		SRR8283806	SRR8283601	Healthy_00180	SRR4431785	SRR4026017
		SRR8283807	SRR8283602	Healthy_00181	SRR4431786	SRR4026018
		SRR8283808	SRR8283603	Healthy_00182	SRR4431787	SRR4026020
		SRR8283843	SRR8283604	Healthy_00183	SRR4431788	SRR4026021
		SRR8283844	SRR8283605	Healthy_00184	SRR4431789	SRR4026022
		SRR8283845	SRR8283606	Healthy_00185	SRR4431790	SRR4026023
		SRR8283846	SRR8283607	Healthy_00186	SRR4431791	SRR4026024
		SRR8283847	SRR8283608	Healthy_00187	SRR4431792	SRR4026025
		SRR8283848	SRR8283609	Healthy_00188	SRR4431793	SRR4026031
		SRR8283849	SRR8283610	Healthy_00189	SRR8283755	SRR4026032
		SRR8283850	SRR8283611	Healthy_00190	SRR8283756	SRR4026037
		SRR8283851	SRR8283612	Healthy_00191	SRR8283757	SRR4026038
		SRR8283852	SRR8283613	Healthy_00192	SRR8283758	SRR4026039
		SRR8283853	SRR8283614	Healthy_00193	SRR8283759	SRR4026040
		SRR8283854	SRR8283615	Healthy_00194	SRR8283760	SRR5851422
		SRR8283855	SRR8283616	Healthy_00195	SRR8283761	SRR7230358
		SRR8283856	SRR8283617	Healthy_00196	SRR8283762	SRR8283601
		SRR8283857	SRR8283618	Healthy_00197	SRR8283763	SRR8283602
		SRR8283858	SRR8283619	Healthy_00198	SRR8283764	SRR8283603
		SRR8283859	SRR8283620	Healthy_00199	SRR8283765	SRR8283604
		SRR8283860	SRR8283621	Healthy_00200	SRR8283766	SRR8283605
		SRR8283869	SRR8283622	Healthy_00201	SRR8283767	SRR8283606
		SRR8283870	SRR8283623	Healthy_00202	SRR8283768	SRR8283607
		SRR8283871	SRR8283624	Healthy_00203	SRR8283769	SRR8283608
		SRR8283872	SRR8283625	Healthy_00204	SRR8283770	SRR8283609
		SRR8283873	SRR8283626	Healthy_00205	SRR8283771	SRR8283610
		SRR8283874	SRR8283627	Healthy_00206	SRR8283772	SRR8283611
		SRR8283875	SRR8283628	Healthy_00207	SRR8283773	SRR8283612
		SRR8283876	SRR8283629	Healthy_00208	SRR8283774	SRR8283613
		SRR8283877	SRR8283630	Healthy_00210	SRR8283775	SRR8283614
		SRR8283878	SRR8283631	Healthy_00211	SRR8283776	SRR8283615
		SRR8283879	SRR8283632	Healthy_00212	SRR8283777	SRR8283616
		SRR8283880	SRR8283633	Healthy_00213	SRR8283778	SRR8283617
		SRR8283881	SRR8283634	Healthy_00214	SRR8283779	SRR8283618
		SRR8283882	SRR8283635	Healthy_00215	SRR8283780	SRR8283619
		SRR8283883	SRR8283636	Healthy_00216	SRR8283781	SRR8283620
		SRR8283884	SRR8283637	Healthy_00217	SRR8283782	SRR8283621
		SRR8283885	SRR8283638	Healthy_00218	SRR8283783	SRR8283622
		SRR8283886	SRR8283639	Healthy_00219	SRR8283784	SRR8283623
			SRR8283640	Healthy_00220	SRR8283785	SRR8283624
			SRR8283641	Healthy_00221	SRR8283786	SRR8283625
			SRR8283642	Healthy_00222	SRR8283787	SRR8283626
			SRR8283643	Healthy_00223	SRR8283788	SRR8283627
			SRR8283644	Healthy_00224	SRR8283789	SRR8283628
			SRR8283645	Healthy_00225	SRR8283790	SRR8283629
			SRR8283646	Healthy_00226	SRR8283791	SRR8283630
			SRR8283647	Healthy_00227	SRR8283792	SRR8283631
			SRR8283648	Healthy_00228	SRR8283793	SRR8283632
			SRR8283649	Healthy_00229	SRR8283794	SRR8283633
			SRR8283650	Healthy_00230	SRR8283795	SRR8283634
			SRR8283651	Healthy_00231	SRR8283796	SRR8283635
			SRR8283652	Healthy_00232	SRR8283797	SRR8283636
			SRR8283653	Healthy_00233	SRR8283798	SRR8283637
			SRR8283654	Healthy_00234	SRR8283799	SRR8283638
			SRR8283655	Healthy_00235	SRR8283800	SRR8283639
			SRR8283656	Healthy_00236	SRR8283801	SRR8283640
			SRR8283657	Healthy_00237	SRR8283802	SRR8283641
			SRR8283658	Healthy_00239	SRR8283803	SRR8283642
			SRR8283659	Healthy_00240	SRR8283804	SRR8283643
			SRR8283660	Healthy_00241	SRR8283805	SRR8283644
			SRR8283661	Healthy_00242	SRR8283806	SRR8283645
			SRR8283662	Healthy_00243	SRR8283807	SRR8283646
			SRR8283663	Healthy_00244	SRR8283808	SRR8283647
			SRR8283664	Healthy_00245	SRR8283843	SRR8283648
			SRR8283665	Healthy_00249	SRR8283844	SRR8283649
			SRR8283666	Healthy_00250	SRR8283845	SRR8283650
			SRR8283667	Healthy_00251	SRR8283846	SRR8283651
			SRR8283668	Healthy_00252	SRR8283847	SRR8283652
			SRR8283669	Healthy_00253	SRR8283848	SRR8283653
			SRR8283670	Healthy_00256	SRR8283849	SRR8283654
			SRR8283671	Healthy_00257	SRR8283850	SRR8283655
			SRR8283672	Healthy_00258	SRR8283851	SRR8283656
			SRR8283727	Healthy_00264	SRR8283852	SRR8283657
			SRR8283728	Healthy_00265	SRR8283853	SRR8283658
			SRR8283729	SRR2905655	SRR8283854	SRR8283659
			SRR8283730	SRR2905656	SRR8283855	SRR8283660
			SRR8283731	SRR2905661	SRR8283856	SRR8283661
			SRR8283732	SRR2905662	SRR8283857	SRR8283662
			SRR8283733	SRR2905667	SRR8283858	SRR8283663
			SRR8283734	SRR2905668	SRR8283859	SRR8283664
			SRR8283735	SRR2905673	SRR8283860	SRR8283665
			SRR8283736	SRR2905674	SRR8283869	SRR8283666
			SRR8283737	SRR2905679	SRR8283870	SRR8283667
			SRR8283738	SRR2905680	SRR8283871	SRR8283668
			SRR8283739	SRR2905685	SRR8283872	SRR8283669
			SRR8283740	SRR2905686	SRR8283873	SRR8283670
			SRR8283741	SRR2905691	SRR8283874	SRR8283671
			SRR8283742	SRR2905692	SRR8283875	SRR8283672
			SRR8283825	SRR2905697	SRR8283876	SRR8283727
			SRR8283826	SRR2905698	SRR8283877	SRR8283728
			SRR8283827	SRR2905703	SRR8283878	SRR8283729
			SRR8283828	SRR2905704	SRR8283879	SRR8283730
			SRR8283829	SRR2905709	SRR8283880	SRR8283731
			SRR8283830	SRR2905710	SRR8283881	SRR8283732
			SRR8283831	SRR4026007	SRR8283882	SRR8283733
			SRR8283832	SRR4026008	SRR8283883	SRR8283734
			SRR8283833	SRR4026009	SRR8283884	SRR8283735
			SRR8283834	SRR4026010	SRR8283885	SRR8283736
			SRR8283835	SRR4026011	SRR8283886	SRR8283737
			SRR8283836	SRR4026012	carAcc_00001	SRR8283738
			SRR8283837	SRR4026013	carAcc_00002	SRR8283739
			SRR8283838	SRR4026014	carAcc_00003	SRR8283740
			SRR8283839	SRR4026015	carAcc_00004	SRR8283741
			SRR8283840	SRR4026016	carAcc_00005	SRR8283742
			SRR8283841	SRR4026017	carAcc_00006	SRR8283825
			SRR8283842	SRR4026018		SRR8283826
				SRR4026019		SRR8283827
				SRR4026020		SRR8283828
				SRR4026021		SRR8283829
				SRR4026030		SRR8283830
				SRR4026041		SRR8283831
				SRR4026042		SRR8283832
				SRR4026043		SRR8283833
				SRR4026044		SRR8283834
				SRR4026045		SRR8283835
				SRR4026046		SRR8283836
				SRR4431768		SRR8283837
				SRR4431772		SRR8283838
				SRR4431773		SRR8283839
				SRR4431775		SRR8283840
				SRR4431782		SRR8283841
				SRR4431783		SRR8283842
				SRR4431787
				SRR4431792
				SRR4431793
				SRR5851422
				SRR8283601
				SRR8283602
				SRR8283603
				SRR8283604
				SRR8283605
				SRR8283606
				SRR8283607
				SRR8283608
				SRR8283609
				SRR8283610
				SRR8283611
				SRR8283612
				SRR8283613
				SRR8283614
				SRR8283615
				SRR8283616
				SRR8283617
				SRR8283618
				SRR8283619
				SRR8283620
				SRR8283621
				SRR8283622
				SRR8283623
				SRR8283624
				SRR8283625
				SRR8283626
				SRR8283627
				SRR8283628
				SRR8283629
				SRR8283630
				SRR8283631
				SRR8283632
				SRR8283633
				SRR8283634
				SRR8283635
				SRR8283636
				SRR8283637
				SRR8283638
				SRR8283639
				SRR8283640
				SRR8283641
				SRR8283642
				SRR8283643
				SRR8283644
				SRR8283645
				SRR8283646
				SRR8283647
				SRR8283648
				SRR8283649
				SRR8283650
				SRR8283651
				SRR8283652
				SRR8283653
				SRR8283654
				SRR8283655
				SRR8283656
				SRR8283657
				SRR8283658
				SRR8283659
				SRR8283660
				SRR8283661
				SRR8283662
				SRR8283663
				SRR8283664
				SRR8283665
				SRR8283666
				SRR8283667
				SRR8283668
				SRR8283669
				SRR8283670
				SRR8283671
				SRR8283672
				SRR8283727
				SRR8283728
				SRR8283729
				SRR8283730
				SRR8283731
				SRR8283732
				SRR8283733
				SRR8283734
				SRR8283735
				SRR8283736
				SRR8283737
				SRR8283738
				SRR8283739
				SRR8283740
				SRR8283741
				SRR8283742
				SRR8283755
				SRR8283756
				SRR8283757
				SRR8283758
				SRR8283759
				SRR8283760
				SRR8283761
				SRR8283762
				SRR8283763
				SRR8283764
				SRR8283765
				SRR8283766
				SRR8283767
				SRR8283768
				SRR8283769
				SRR8283770
				SRR8283771
				SRR8283772
				SRR8283773
				SRR8283774
				SRR8283775
				SRR8283776
				SRR8283777
				SRR8283778
				SRR8283779
				SRR8283780
				SRR8283781
				SRR8283782
				SRR8283783
				SRR8283784
				SRR8283785
				SRR8283786
				SRR8283787
				SRR8283788
				SRR8283789
				SRR8283790
				SRR8283791
				SRR8283792
				SRR8283793
				SRR8283794
				SRR8283795
				SRR8283796
				SRR8283797
				SRR8283798
				SRR8283799
				SRR8283800
				SRR8283801
				SRR8283802
				SRR8283803
				SRR8283804
				SRR8283805
				SRR8283806
				SRR8283807
				SRR8283808
				SRR8283825
				SRR8283826
				SRR8283827
				SRR8283828
				SRR8283829
				SRR8283830
				SRR8283831
				SRR8283832
				SRR8283833
				SRR8283834
				SRR8283835
				SRR8283836
				SRR8283837
				SRR8283838
				SRR8283839
				SRR8283840
				SRR8283841
				SRR8283842
				SRR8283843
				SRR8283844
				SRR8283845
				SRR8283846
				SRR8283847
				SRR8283848
				SRR8283849
				SRR8283850
				SRR8283851
				SRR8283852
				SRR8283853
				SRR8283854
				SRR8283855
				SRR8283856
				SRR8283857
				SRR8283858
				SRR8283859
				SRR8283860
				SRR8283869
				SRR8283870
				SRR8283871
				SRR8283872
				SRR8283873
				SRR8283874
				SRR8283875
				SRR8283876
				SRR8283877
				SRR8283878
				SRR8283879
				SRR8283880
				SRR8283881
				SRR8283882
				SRR8283883
				SRR8283884
				SRR8283885
				SRR8283886

### Sheet: somatic hypermutation
Table S8 Samples used for somatic hypermutation analysis
ERR1760498
ERR2567178
ERR2567182
ERR2567183
ERR2567194
ERR2567206
ERR2567207
ERR2567209
ERR2567211
ERR2567214
ERR2567239
ERR2567243
ERR2567245
ERR2567251
ERR2567259
ERR2567260
ERR2567267
Healthy_00001
Healthy_00002
Healthy_00003
Healthy_00004
Healthy_00005
Healthy_00006
Healthy_00007
Healthy_00008
Healthy_00009
Healthy_00010
Healthy_00011
Healthy_00012
Healthy_00013
Healthy_00014
Healthy_00015
Healthy_00016
Healthy_00017
Healthy_00018
Healthy_00019
Healthy_00020
Healthy_00021
Healthy_00022
Healthy_00023
Healthy_00024
Healthy_00025
Healthy_00026
Healthy_00027
Healthy_00028
Healthy_00029
Healthy_00030
Healthy_00031
Healthy_00032
Healthy_00033
Healthy_00034
Healthy_00035
Healthy_00036
Healthy_00037
Healthy_00038
Healthy_00039
Healthy_00040
Healthy_00041
Healthy_00042
Healthy_00043
Healthy_00044
Healthy_00045
Healthy_00046
Healthy_00047
Healthy_00048
Healthy_00049
Healthy_00050
Healthy_00051
Healthy_00052
Healthy_00053
Healthy_00054
Healthy_00055
Healthy_00056
Healthy_00057
Healthy_00058
Healthy_00059
Healthy_00060
Healthy_00061
Healthy_00062
Healthy_00063
Healthy_00064
Healthy_00065
Healthy_00066
Healthy_00067
Healthy_00068
Healthy_00069
Healthy_00070
Healthy_00071
Healthy_00072
Healthy_00073
Healthy_00074
Healthy_00075
Healthy_00076
Healthy_00077
Healthy_00078
Healthy_00079
Healthy_00080
Healthy_00081
Healthy_00082
Healthy_00083
Healthy_00084
Healthy_00085
Healthy_00086
Healthy_00087
Healthy_00088
Healthy_00089
Healthy_00090
Healthy_00091
Healthy_00092
Healthy_00093
Healthy_00094
Healthy_00095
Healthy_00096
Healthy_00097
Healthy_00098
Healthy_00099
Healthy_00100
Healthy_00101
Healthy_00102
Healthy_00103
Healthy_00104
Healthy_00105
Healthy_00106
Healthy_00107
Healthy_00108
Healthy_00109
Healthy_00110
Healthy_00111
Healthy_00112
Healthy_00113
Healthy_00114
Healthy_00115
Healthy_00116
Healthy_00117
Healthy_00118
Healthy_00119
Healthy_00120
Healthy_00121
Healthy_00122
Healthy_00123
Healthy_00124
Healthy_00125
Healthy_00126
Healthy_00127
Healthy_00128
Healthy_00129
Healthy_00130
Healthy_00131
Healthy_00132
Healthy_00133
Healthy_00134
Healthy_00135
Healthy_00136
Healthy_00137
Healthy_00138
Healthy_00139
Healthy_00140
Healthy_00141
Healthy_00142
Healthy_00143
Healthy_00144
Healthy_00145
Healthy_00146
Healthy_00147
Healthy_00148
Healthy_00149
Healthy_00150
Healthy_00151
Healthy_00152
Healthy_00153
Healthy_00154
Healthy_00155
Healthy_00156
Healthy_00157
Healthy_00158
Healthy_00159
Healthy_00160
Healthy_00161
Healthy_00162
Healthy_00163
Healthy_00164
Healthy_00165
Healthy_00166
Healthy_00167
Healthy_00168
Healthy_00169
Healthy_00170
Healthy_00171
Healthy_00172
Healthy_00173
Healthy_00174
Healthy_00175
Healthy_00176
Healthy_00177
Healthy_00178
Healthy_00179
Healthy_00180
Healthy_00181
Healthy_00182
Healthy_00183
Healthy_00184
Healthy_00185
Healthy_00186
Healthy_00187
Healthy_00188
Healthy_00189
Healthy_00190
Healthy_00191
Healthy_00192
Healthy_00193
Healthy_00194
Healthy_00195
Healthy_00196
Healthy_00197
Healthy_00198
Healthy_00199
Healthy_00200
Healthy_00201
Healthy_00202
Healthy_00203
Healthy_00204
Healthy_00205
Healthy_00206
Healthy_00207
Healthy_00208
Healthy_00209
Healthy_00210
Healthy_00211
Healthy_00212
Healthy_00213
Healthy_00214
Healthy_00215
Healthy_00216
Healthy_00217
Healthy_00218
Healthy_00219
Healthy_00220
Healthy_00221
Healthy_00222
Healthy_00223
Healthy_00224
Healthy_00225
Healthy_00226
Healthy_00227
Healthy_00228
Healthy_00229
Healthy_00230
Healthy_00231
Healthy_00232
Healthy_00233
Healthy_00234
Healthy_00235
Healthy_00236
Healthy_00237
Healthy_00239
Healthy_00240
Healthy_00241
Healthy_00242
Healthy_00243
Healthy_00244
Healthy_00245
Healthy_00249
Healthy_00250
Healthy_00251
Healthy_00252
Healthy_00253
Healthy_00256
Healthy_00257
Healthy_00258
Healthy_00264
Healthy_00265
SRR2905655
SRR2905656
SRR2905661
SRR2905662
SRR2905667
SRR2905668
SRR2905673
SRR2905674
SRR2905679
SRR2905680
SRR2905685
SRR2905686
SRR2905691
SRR2905692
SRR2905697
SRR2905698
SRR2905703
SRR2905704
SRR2905709
SRR2905710
SRR3350720
SRR3350721
SRR3350722
SRR3350723
SRR3350724
SRR3350725
SRR4026007
SRR4026008
SRR4026009
SRR4026010
SRR4026011
SRR4026012
SRR4026013
SRR4026014
SRR4026015
SRR4026016
SRR4026017
SRR4026018
SRR4026019
SRR4026020
SRR4026021
SRR4026030
SRR4026041
SRR4026042
SRR4026043
SRR4026044
SRR4026045
SRR4026046
SRR4431768
SRR4431772
SRR4431773
SRR4431775
SRR4431782
SRR4431783
SRR4431787
SRR4431792
SRR4431793
SRR5811752
SRR5811757
SRR5811758
SRR5811759
SRR5811760
SRR5811761
SRR5811763
SRR5811764
SRR5811770
SRR5811771
SRR5811772
SRR5811773
SRR5811775
SRR5811776
SRR5811777
SRR5811781
SRR5811783
SRR5811784
SRR5811785
SRR5811786
SRR5811789
SRR5851422
SRR6387556
SRR8283623
SRR8283646
SRR8283647
SRR8283652
SRR8283653
SRR8283654
SRR8283735
SRR8283737
SRR8283739
SRR8283740
SRR8283741
SRR8283742
