## Supplemental Table 9 for "Large-scale Analysis of 2,152 dataset reveals key features of B cell biology and the antibody repertoire"

### Sheet: accession id
Table S9 Accession id for 295 ZZHLAB datasets
BioProject	SRA	Sample id before
PRJNA564936	SRR10102215	Healthy_00059
PRJNA564936	SRR10102216	Healthy_00058
PRJNA564936	SRR10102217	Healthy_00057
PRJNA564936	SRR10102218	H7N9_00011
PRJNA564936	SRR10102219	Healthy_00056
PRJNA564936	SRR10102220	Healthy_00055
PRJNA564936	SRR10102221	Healthy_00054
PRJNA564936	SRR10102222	Healthy_00053
PRJNA564936	SRR10102223	Healthy_00052
PRJNA564936	SRR10102224	Healthy_00051
PRJNA564936	SRR10102225	Healthy_00050
PRJNA564936	SRR10102226	Healthy_00049
PRJNA564936	SRR10102227	Healthy_00048
PRJNA564936	SRR10102228	Healthy_00047
PRJNA564936	SRR10102229	H7N9_00010
PRJNA564936	SRR10102230	Healthy_00046
PRJNA564936	SRR10102231	Healthy_00045
PRJNA564936	SRR10102232	Healthy_00044
PRJNA564936	SRR10102233	Healthy_00043
PRJNA564936	SRR10102234	Healthy_00042
PRJNA564936	SRR10102235	Healthy_00041
PRJNA564936	SRR10102236	Healthy_00040
PRJNA564936	SRR10102237	Healthy_00039
PRJNA564936	SRR10102238	Healthy_00038
PRJNA564936	SRR10102239	carAcc_00004
PRJNA564936	SRR10102240	carAcc_00003
PRJNA564936	SRR10102241	carAcc_00002
PRJNA564936	SRR10102242	HBV_00028
PRJNA564936	SRR10102243	carAcc_00001
PRJNA564936	SRR10102244	Meningitis_00001
PRJNA564936	SRR10102245	Healthy_00265
PRJNA564936	SRR10102246	Healthy_00264
PRJNA564936	SRR10102247	Healthy_00258
PRJNA564936	SRR10102248	Healthy_00257
PRJNA564936	SRR10102249	Healthy_00256
PRJNA564936	SRR10102250	Healthy_00253
PRJNA564936	SRR10102251	Healthy_00252
PRJNA564936	SRR10102252	Healthy_00251
PRJNA564936	SRR10102253	HBV_00027
PRJNA564936	SRR10102254	Healthy_00250
PRJNA564936	SRR10101960	Healthy_00249
PRJNA564936	SRR10101961	Healthy_00245
PRJNA564936	SRR10101962	Healthy_00244
PRJNA564936	SRR10101963	Healthy_00243
PRJNA564936	SRR10101964	Healthy_00242
PRJNA564936	SRR10101965	Healthy_00241
PRJNA564936	SRR10101966	Healthy_00240
PRJNA564936	SRR10101967	Healthy_00239
PRJNA564936	SRR10101968	Healthy_00037
PRJNA564936	SRR10101969	H7N9_00009
PRJNA564936	SRR10101970	Healthy_00036
PRJNA564936	SRR10101971	Healthy_00035
PRJNA564936	SRR10101972	Healthy_00034
PRJNA564936	SRR10101973	Healthy_00033
PRJNA564936	SRR10101974	Healthy_00032
PRJNA564936	SRR10101975	Healthy_00031
PRJNA564936	SRR10101976	Healthy_00030
PRJNA564936	SRR10101977	Healthy_00029
PRJNA564936	SRR10101978	Healthy_00028
PRJNA564936	SRR10101979	Healthy_00027
PRJNA564936	SRR10101980	H7N9_00008
PRJNA564936	SRR10101981	Healthy_00026
PRJNA564936	SRR10101982	Healthy_00025
PRJNA564936	SRR10101983	Healthy_00024
PRJNA564936	SRR10101984	Healthy_00023
PRJNA564936	SRR10101985	Healthy_00022
PRJNA564936	SRR10101986	Healthy_00021
PRJNA564936	SRR10101987	Healthy_00020
PRJNA564936	SRR10101988	Healthy_00019
PRJNA564936	SRR10101989	Healthy_00018
PRJNA564936	SRR10101990	Healthy_00017
PRJNA564936	SRR10101991	H7N9_00006
PRJNA564936	SRR10101992	Healthy_00237
PRJNA564936	SRR10101993	HBV_00026
PRJNA564936	SRR10101994	Healthy_00236
PRJNA564936	SRR10101995	Healthy_00235
PRJNA564936	SRR10101996	Healthy_00234
PRJNA564936	SRR10101997	Healthy_00233
PRJNA564936	SRR10101998	Healthy_00232
PRJNA564936	SRR10101999	Healthy_00231
PRJNA564936	SRR10102000	Healthy_00230
PRJNA564936	SRR10102001	Healthy_00229
PRJNA564936	SRR10102002	Healthy_00228
PRJNA564936	SRR10102003	Healthy_00227
PRJNA564936	SRR10102004	HBV_00025
PRJNA564936	SRR10102005	Healthy_00226
PRJNA564936	SRR10102006	Healthy_00225
PRJNA564936	SRR10102007	Healthy_00224
PRJNA564936	SRR10102008	Healthy_00223
PRJNA564936	SRR10102009	Healthy_00222
PRJNA564936	SRR10102010	Healthy_00221
PRJNA564936	SRR10102011	Healthy_00220
PRJNA564936	SRR10102012	Healthy_00219
PRJNA564936	SRR10102013	Healthy_00218
PRJNA564936	SRR10102014	Healthy_00217
PRJNA564936	SRR10102015	HBV_00024
PRJNA564936	SRR10102016	Healthy_00016
PRJNA564936	SRR10102017	Healthy_00015
PRJNA564936	SRR10102018	Healthy_00014
PRJNA564936	SRR10102019	Healthy_00013
PRJNA564936	SRR10102020	Healthy_00012
PRJNA564936	SRR10102021	Healthy_00011
PRJNA564936	SRR10102022	Healthy_00010
PRJNA564936	SRR10102023	Healthy_00009
PRJNA564936	SRR10102024	Healthy_00008
PRJNA564936	SRR10102025	Healthy_00007
PRJNA564936	SRR10102026	H7N9_00005
PRJNA564936	SRR10102027	Healthy_00006
PRJNA564936	SRR10102028	Healthy_00005
PRJNA564936	SRR10102029	Healthy_00004
PRJNA564936	SRR10102030	Healthy_00003
PRJNA564936	SRR10102031	Healthy_00002
PRJNA564936	SRR10102032	Healthy_00001
PRJNA564936	SRR10102033	HBV_00032
PRJNA564936	SRR10102034	HBV_00031
PRJNA564936	SRR10102035	HBV_00030
PRJNA564936	SRR10102036	HBV_00029
PRJNA564936	SRR10102037	H7N9_00004
PRJNA564936	SRR10102038	carAcc_00006
PRJNA564936	SRR10102039	carAcc_00005
PRJNA564936	SRR10102040	Healthy_00066
PRJNA564936	SRR10102041	Healthy_00065
PRJNA564936	SRR10102042	Healthy_00064
PRJNA564936	SRR10102043	Healthy_00063
PRJNA564936	SRR10102044	Healthy_00062
PRJNA564936	SRR10102045	Healthy_00061
PRJNA564936	SRR10102046	Healthy_00060
PRJNA564936	SRR10102047	Healthy_00216
PRJNA564936	SRR10102048	Healthy_00215
PRJNA564936	SRR10102049	Healthy_00214
PRJNA564936	SRR10102050	Healthy_00213
PRJNA564936	SRR10102051	Healthy_00212
PRJNA564936	SRR10102052	Healthy_00211
PRJNA564936	SRR10102053	Healthy_00210
PRJNA564936	SRR10102054	Healthy_00209
PRJNA564936	SRR10102055	Healthy_00208
PRJNA564936	SRR10102056	Healthy_00207
PRJNA564936	SRR10102057	HBV_00023
PRJNA564936	SRR10102058	Healthy_00206
PRJNA564936	SRR10102059	Healthy_00205
PRJNA564936	SRR10102060	Healthy_00204
PRJNA564936	SRR10102061	Healthy_00203
PRJNA564936	SRR10102062	Healthy_00202
PRJNA564936	SRR10102063	Healthy_00201
PRJNA564936	SRR10102064	Healthy_00200
PRJNA564936	SRR10102065	Healthy_00199
PRJNA564936	SRR10102066	Healthy_00198
PRJNA564936	SRR10102067	Healthy_00197
PRJNA564936	SRR10102068	HBV_00022
PRJNA564936	SRR10102069	Healthy_00196
PRJNA564936	SRR10102070	Healthy_00195
PRJNA564936	SRR10102071	Healthy_00194
PRJNA564936	SRR10102072	Healthy_00193
PRJNA564936	SRR10102073	Healthy_00192
PRJNA564936	SRR10102074	Healthy_00191
PRJNA564936	SRR10102075	Healthy_00190
PRJNA564936	SRR10102076	Healthy_00189
PRJNA564936	SRR10102077	Healthy_00188
PRJNA564936	SRR10102078	Healthy_00187
PRJNA564936	SRR10102079	HBV_00021
PRJNA564936	SRR10102080	Healthy_00186
PRJNA564936	SRR10102081	Healthy_00185
PRJNA564936	SRR10102082	Healthy_00184
PRJNA564936	SRR10102083	Healthy_00183
PRJNA564936	SRR10102084	Healthy_00182
PRJNA564936	SRR10102085	Healthy_00181
PRJNA564936	SRR10102086	Healthy_00180
PRJNA564936	SRR10102087	Healthy_00179
PRJNA564936	SRR10102088	Healthy_00178
PRJNA564936	SRR10102089	Healthy_00177
PRJNA564936	SRR10102090	HBV_00017
PRJNA564936	SRR10102091	Healthy_00176
PRJNA564936	SRR10102092	Healthy_00175
PRJNA564936	SRR10102093	Healthy_00174
PRJNA564936	SRR10102094	Healthy_00173
PRJNA564936	SRR10102095	Healthy_00172
PRJNA564936	SRR10102096	Healthy_00171
PRJNA564936	SRR10102097	Healthy_00170
PRJNA564936	SRR10102098	Healthy_00169
PRJNA564936	SRR10102099	Healthy_00168
PRJNA564936	SRR10102100	Healthy_00167
PRJNA564936	SRR10102101	HBV_00016
PRJNA564936	SRR10102102	H7N9_00003
PRJNA564936	SRR10102103	Healthy_00166
PRJNA564936	SRR10102104	Healthy_00165
PRJNA564936	SRR10102105	Healthy_00164
PRJNA564936	SRR10102106	Healthy_00163
PRJNA564936	SRR10102107	Healthy_00162
PRJNA564936	SRR10102108	Healthy_00161
PRJNA564936	SRR10102109	Healthy_00160
PRJNA564936	SRR10102110	Healthy_00159
PRJNA564936	SRR10102111	Healthy_00158
PRJNA564936	SRR10102112	Healthy_00157
PRJNA564936	SRR10102113	HBV_00013
PRJNA564936	SRR10102114	Healthy_00156
PRJNA564936	SRR10102115	Healthy_00155
PRJNA564936	SRR10102116	Healthy_00154
PRJNA564936	SRR10102117	Healthy_00153
PRJNA564936	SRR10102118	Healthy_00152
PRJNA564936	SRR10102119	Healthy_00151
PRJNA564936	SRR10102120	Healthy_00150
PRJNA564936	SRR10102121	Healthy_00149
PRJNA564936	SRR10102122	Healthy_00148
PRJNA564936	SRR10102123	Healthy_00147
PRJNA564936	SRR10102124	HBV_00012
PRJNA564936	SRR10102125	Healthy_00146
PRJNA564936	SRR10102126	Healthy_00145
PRJNA564936	SRR10102127	Healthy_00144
PRJNA564936	SRR10102128	Healthy_00143
PRJNA564936	SRR10102129	Healthy_00142
PRJNA564936	SRR10102130	Healthy_00141
PRJNA564936	SRR10102131	Healthy_00140
PRJNA564936	SRR10102132	Healthy_00139
PRJNA564936	SRR10102133	Healthy_00138
PRJNA564936	SRR10102134	Healthy_00137
PRJNA564936	SRR10102135	HBV_00011
PRJNA564936	SRR10102136	Healthy_00136
PRJNA564936	SRR10102137	Healthy_00135
PRJNA564936	SRR10102138	Healthy_00134
PRJNA564936	SRR10102139	Healthy_00133
PRJNA564936	SRR10102140	Healthy_00132
PRJNA564936	SRR10102141	Healthy_00131
PRJNA564936	SRR10102142	Healthy_00130
PRJNA564936	SRR10102143	Healthy_00129
PRJNA564936	SRR10102144	Healthy_00128
PRJNA564936	SRR10102145	Healthy_00127
PRJNA564936	SRR10102146	HBV_00007
PRJNA564936	SRR10102147	Healthy_00126
PRJNA564936	SRR10102148	Healthy_00125
PRJNA564936	SRR10102149	Healthy_00124
PRJNA564936	SRR10102150	Healthy_00123
PRJNA564936	SRR10102151	Healthy_00122
PRJNA564936	SRR10102152	Healthy_00121
PRJNA564936	SRR10102153	Healthy_00120
PRJNA564936	SRR10102154	Healthy_00119
PRJNA564936	SRR10102155	Healthy_00118
PRJNA564936	SRR10102156	Healthy_00117
PRJNA564936	SRR10102157	H7N9_00018
PRJNA564936	SRR10102158	Healthy_00116
PRJNA564936	SRR10102159	Healthy_00115
PRJNA564936	SRR10102160	Healthy_00114
PRJNA564936	SRR10102161	Healthy_00113
PRJNA564936	SRR10102162	Healthy_00112
PRJNA564936	SRR10102163	Healthy_00111
PRJNA564936	SRR10102164	Healthy_00110
PRJNA564936	SRR10102165	Healthy_00109
PRJNA564936	SRR10102166	Healthy_00108
PRJNA564936	SRR10102167	Healthy_00107
PRJNA564936	SRR10102168	H7N9_00017
PRJNA564936	SRR10102169	Healthy_00106
PRJNA564936	SRR10102170	Healthy_00105
PRJNA564936	SRR10102171	Healthy_00104
PRJNA564936	SRR10102172	Healthy_00103
PRJNA564936	SRR10102173	Healthy_00102
PRJNA564936	SRR10102174	Healthy_00101
PRJNA564936	SRR10102175	Healthy_00100
PRJNA564936	SRR10102176	Healthy_00099
PRJNA564936	SRR10102177	Healthy_00098
PRJNA564936	SRR10102178	Healthy_00097
PRJNA564936	SRR10102179	H7N9_00016
PRJNA564936	SRR10102180	Healthy_00096
PRJNA564936	SRR10102181	Healthy_00095
PRJNA564936	SRR10102182	Healthy_00094
PRJNA564936	SRR10102183	Healthy_00093
PRJNA564936	SRR10102184	Healthy_00092
PRJNA564936	SRR10102185	Healthy_00091
PRJNA564936	SRR10102186	Healthy_00090
PRJNA564936	SRR10102187	Healthy_00089
PRJNA564936	SRR10102188	Healthy_00088
PRJNA564936	SRR10102189	Healthy_00087
PRJNA564936	SRR10102190	H7N9_00015
PRJNA564936	SRR10102191	Healthy_00086
PRJNA564936	SRR10102192	Healthy_00085
PRJNA564936	SRR10102193	Healthy_00084
PRJNA564936	SRR10102194	Healthy_00083
PRJNA564936	SRR10102195	Healthy_00082
PRJNA564936	SRR10102196	Healthy_00081
PRJNA564936	SRR10102197	Healthy_00080
PRJNA564936	SRR10102198	Healthy_00079
PRJNA564936	SRR10102199	Healthy_00078
PRJNA564936	SRR10102200	Healthy_00077
PRJNA564936	SRR10102201	H7N9_00014
PRJNA564936	SRR10102202	Healthy_00076
PRJNA564936	SRR10102203	Healthy_00075
PRJNA564936	SRR10102204	Healthy_00074
PRJNA564936	SRR10102205	Healthy_00073
PRJNA564936	SRR10102206	Healthy_00072
PRJNA564936	SRR10102207	Healthy_00071
PRJNA564936	SRR10102208	Healthy_00070
PRJNA564936	SRR10102209	Healthy_00069
PRJNA564936	SRR10102210	Healthy_00068
PRJNA564936	SRR10102211	Healthy_00067
PRJNA564936	SRR10102212	H7N9_00013
PRJNA564936	SRR10102213	H7N9_00002
PRJNA564936	SRR10102214	H7N9_00001
